# Genomic and Transcriptomic Signatures of SETD1A Disruption in Human Excitatory Neuron Development and Psychiatric Disease Risk

**DOI:** 10.1101/2025.03.26.645419

**Authors:** Zhixiong Sun, Huixiang Zhu, Xiaofu He, Bas Lendemeijer, Zanxu Wang, Jack Fan, Yan Sun, Zhiguo Zhang, Sander Markx, Steven A. Kushner, Bin Xu, Joseph A. Gogos

**Author notes:** Senior and corresponding authors (B.X), (J.A.G).

## Abstract

Genetic disruption of SETD1A markedly increases the risk for schizophrenia. To elucidate the underlying mechanisms, we generated isogenic organoid models of the developing human cerebral cortex harboring a *SETD1A* loss-of-function schizophrenia risk mutation. Employing chromatin profiling combined with RNA sequencing, we identified high-confidence SETD1A target genes, analyzed the impact of the mutation on SETD1A binding and transcriptional regulation and validated key findings with orthogonal approaches. Disruption of SETD1A function disturbs the finely tuned temporal gene expression in the excitatory neuron lineage, yielding an aberrant transcriptional program that compromises key regulatory and metabolic pathways essential for neurodevelopmental transitions. Although overall SETD1A binding remains unchanged in mutant neurons, we identified localized alterations in SETD1A binding that correlate with shifts in H3K4me3 levels and gene expression. These changes are enriched at enhancer regions, suggesting that enhancer-regulated genes are especially vulnerable to SETD1A reduction. Notably, target genes with enhancer-bound SETD1A are primarily linked to neuronal functions while those with promoter-bound SETD1A are enriched for basic cellular functions. By mapping the SETD1A binding landscape in excitatory neurons of the human fetal frontal cortex and integrating multimodal neuroimaging and genetic datasets, we demonstrate that the genomic context of SETD1A binding differentially correlates with macroscale brain organization and establish a link between SETD1A-bound enhancers, schizophrenia-associated brain alterations and genetic susceptibility. Our study advances our understanding of the role of SETD1A binding patterns in schizophrenia pathogenesis, offering insights that may guide future therapeutic strategies.
