## Supplementary material for "Genomic and Transcriptomic Signatures of SETD1A Disruption in Human Excitatory Neuron Development and Psychiatric Disease Risk": Differential Binding Strength of SETD1A and H3K4me3 Peaks in Sorted Cortical EN and Their Overlap with DEGs

### Sheet: READMA
Supplementary Table 6
Section	Description	Related to
DBS_351	351 SETD1A-bound peaks displaying differential binding strength identified in sorted cortical neurons derived from forebrain organoids at DIV70	Fig. 3a-e and Extended Data Fig. 8b
SETD1A-DBS_DEGs Correlation	DEGs overlapping with SETD1A DBS	Fig. 3f
H3K4me3_DBS	97 H3K4me3-bound peaks displaying differential binding strength identified in sorted cortical neurons derived from forebrain organoids at DIV70	Fig. 3c and Extended Data Fig. 8f
DBS_H3K4me3_SETD1A	21 DBS co-occupied by H3K4me3 and SETD1A, along with 11 DEGs from bulk RNA-seq at DIV70.	Fig. 3c and Extended Data Fig. 8a

### Sheet: DBS_351
Chr	Start	End	Annotation	Gene Name		logFC
chr14	44961871	44962269	promoter-TSS (NM_001308112)	TOGARAM1		-0.545885
chr10	132159218	132159616	intron (NM_001323086, intron 19 of 23)	DPYSL4		-0.967936
chr11	123509659	123510057	promoter-TSS (NM_001330396)	GRAMD1B		0.629042
chr13	113022900	113023298	intron (NM_001320815, intron 2 of 30)	MCF2L		0.786515
chr19	33795919	33796317	promoter-TSS (NM_001129995)	KCTD15		0.540673
chr19	3275984	3276382	intron (NR_033342, intron 4 of 12)	CELF5		-0.609168
chr3	188947664	188948062	promoter-TSS (NR_046873)	TPRG1-AS1		-0.401019
chr19	38004504	38004902	intron (NM_015073, intron 1 of 21)	SIPA1L3		0.476675
chr7	149771823	149772221	intron (NM_001329856, intron 1 of 4)	ZNF467		-0.546214
chr20	45972111	45972509	promoter-TSS (NM_022095)	ZNF335		0.511226
chr5	93621302	93621700	promoter-TSS (NR_031754)	MIR2277		0.474136
chr1	28914217	28914615	promoter-TSS (NM_001166006)	EPB41		0.396873
chr13	26022555	26022953	3' UTR (NM_001313741, exon 36 of 36)	SHISA2		0.719011
chr11	6259147	6259839	promoter-TSS (NM_001363552)	CCKBR		-0.569227
chr1	218585521	218586167	intron (NR_031644, intron 2 of 6)	C1orf143		0.898771
chr7	91201777	91202175	intron (NM_012395, intron 13 of 13)	FZD1		0.781835
chr5	177447010	177447408	intron (NM_001174101, intron 1 of 2)	PRR7		-0.414291
chr1	207321321	207321719	promoter-TSS (NM_001300902)	CD55		0.627142
chr3	128390855	128391253	intron (NM_021937, intron 6 of 6)	DNAJB8-AS1		-0.81149
chr2	148876687	148877085	intron (NM_004522, intron 1 of 25)	KIF5C		0.404734
chr4	118278480	118278878	promoter-TSS (NR_003584)	SNHG8		-0.440156
chr2	129252581	129252979	intron (NR_122042, intron 1 of 3)	LINC01854		1.07121
chr5	142012903	142013301	promoter-TSS (NM_005471)	GNPDA1		-0.887026
chr5	113059325	113059723	intron (NM_001085377, intron 14 of 18)	DCP2		0.875963
chr8	22244991	22245389	promoter-TSS (NM_001722)	POLR3D		-0.362535
chr5	125317486	125317884	intron (NR_109882, intron 4 of 5)	LINC02240		0.820164
chr17	81119578	81119976	intron (NM_001080395, intron 12 of 13)	MIR657		0.810827
chr3	9362886	9363284	promoter-TSS (NM_015453)	THUMPD3		-1.09318
chr8	117520475	117520873	promoter-TSS (NM_080651)	MED30		0.618048
chr13	49247729	49248127	promoter-TSS (NM_001193478)	CDADC1		0.541367
chr19	44643756	44644154	promoter-TSS (NM_006505)	PVR		0.74693
chr15	24857748	24858146	intron (NM_001349461, intron 1 of 12)	SNRPN		0.598418
chr6	140050171	140050569	intron (NR_121623, intron 1 of 1)	LOC103352541		0.719495
chr16	649075	649473	promoter-TSS (NR_135177)	LOC105371038		-0.766194
chr3	147397204	147397602	intron (NM_001168379, intron 2 of 4)	ZIC4		0.700148
chr17	40068922	40069320	intron (NM_199334, intron 1 of 8)	THRA		-0.872671
chr21	34185094	34185492	intron (NR_027266, intron 1 of 1)	LINC00310		0.58631
chr8	52292120	52292518	intron (NR_148195, intron 2 of 3)	ST18		-0.650768
chr2	170770725	170771123	promoter-TSS (NR_110185)	LOC101926913		-0.638859
chr5	138439443	138439841	intron (NM_016606, intron 1 of 7)	REEP2		0.618831
chr5	93582813	93583211	promoter-TSS (NM_005654)	NR2F1		0.908163
chr11	47214273	47215066	promoter-TSS (NM_000107)	DDB2		-0.698423
chr2	104853807	104854205	promoter-TSS (NR_131233)	POU3F3		0.417474
chr7	29457123	29457521	intron (NM_001293072, intron 6 of 12)	CHN2		0.92104
chr13	99498457	99498855	intron (NR_110731, intron 1 of 4)	LINC01232		-0.371524
chr19	1566583	1566981	intron (NM_203304, intron 1 of 1)	MEX3D		0.556981
chr17	8119541	8119939	promoter-TSS (NM_001165960)	ALOXE3		0.52341
chr18	3603628	3604026	promoter-TSS (NR_119377)	DLGAP1-AS2		0.608447
chr14	105480859	105481257	TTS (NR_073085)	CRIP2		0.54845
chr7	143243646	143244044	intron (NM_001130026, intron 8 of 10)	GSTK1		0.946944
chr7	47786592	47786990	intron (NM_138295, intron 56 of 56)	C7orf69		0.872914
chr14	90331868	90332266	promoter-TSS (NM_017970)	NRDE2		0.624913
chr21	44369041	44369439	exon (NM_001320351, exon 5 of 31)	TRPM2		-0.634963
chr1	117171988	117172386	intron (NM_024626, intron 1 of 5)	VTCN1		0.912199
chr3	155854500	155854898	promoter-TSS (NM_001190992)	SLC33A1		-0.446061
chr2	19901629	19902027	exon (NM_001008237, exon 1 of 3)	TTC32		0.392761
chr3	198173044	198173442	intron (NR_146164, intron 4 of 17)	FAM157A		0.648538
chr16	84819741	84820139	promoter-TSS (NM_031476)	CRISPLD2		-0.504143
chr19	21505547	21505945	non-coding (NR_144523, exon 1 of 2)	ZNF429		0.664584
chr19	58033834	58034232	promoter-TSS (NM_182572)	ZSCAN1		0.824457
chr4	185471175	185471573	promoter-TSS (NR_133944)	LOC105377590		-0.472261
chr11	18706315	18706713	intron (NM_173588, intron 21 of 22)	TMEM86A		-2.65285
chr7	149497589	149497987	promoter-TSS (NM_001163474)	ZNF746		0.587431
chr5	72308213	72308611	intron (NM_015084, intron 2 of 10)	MRPS27		-2.47521
chr1	1567037	1567435	intron (NM_014188, intron 1 of 4)	SSU72		-0.777229
chr4	705463	705861	promoter-TSS (NM_006315)	PCGF3		0.408139
chr6	109483163	109483561	promoter-TSS (NM_014797)	ZBTB24		-0.439515
chr9	137605079	137605477	promoter-TSS (NM_152285)	ARRDC1		-0.47963
chr9	39809568	39809966	non-coding (NR_126046, exon 1 of 2)	GLIDR		-0.784159
chr5	61162315	61162713	promoter-TSS (NM_001048249)	SMIM15		-1.1774
chr12	52036863	52037261	promoter-TSS (NM_001202234)	NR4A1		-0.425163
chr16	12120416	12120814	intron (NM_032167, intron 11 of 20)	SNX29		0.699886
chr21	16588377	16588775	promoter-TSS (NR_136548)	MIR99AHG		0.593287
chr2	5692089	5692487	promoter-TSS (NM_003108)	SOX11		0.393779
chr8	12754190	12754588	intron (NR_138256, intron 1 of 10).2	LONRF1		-0.493596
chr1	109620815	109621213	promoter-TSS (NM_004037)	AMPD2		-0.38716
chr17	62724806	62725204	exon (NM_001100875, exon 7 of 11)	LOC105371855		-0.929625
chr1	160410556	160410954	intron (NM_020335, intron 1 of 7)	VANGL2		0.600204
chr6	157187219	157187617	intron (NM_020732, intron 13 of 19)	TMEM242		0.778307
chr7	26398440	26398838	promoter-TSS (NR_148499)	LOC441204		0.866729
chr1	201170647	201171045	intron (NM_001288564, intron 1 of 5)	TMEM9		0.476246
chr7	11831999	11832397	promoter-TSS (NM_015204)	THSD7A		0.840109
chr2	89585546	89585944	promoter-TSS (NR_160761)	LOC107985911		0.795282
chr16	24344826	24345224	intron (NM_006539, intron 1 of 3)	CACNG3		1.0171
chr2	70248515	70248913	promoter-TSS (NM_001351517)	TIA1		0.407129
chr9	38421715	38422113	intron (NM_001007563, intron 1 of 4)	IGFBPL1		0.781512
chr5	177469006	177469404	intron (NM_004395, intron 1 of 13)	DBN1		-0.67423
chr3	112042852	112043250	promoter-TSS (NM_001366279)	TMPRSS7		0.965195
chr10	100267537	100267935	promoter-TSS (NM_001303405)	CWF19L1		-0.666198
chr8	61605865	61606263	intron (NM_004318, intron 14 of 24)	ASPH		-0.853147
chr1	75345821	75346219	intron (NM_001320283, intron 1 of 21)	LHX8		0.83437
chr20	44960268	44960666	promoter-TSS (NM_006809)	TOMM34		-0.636203
chr2	84516180	84516578	promoter-TSS (NM_001370)	DNAH6		-1.79126
chr12	48999316	48999714	promoter-TSS (NM_015086)	DDN		-0.579227
chr19	2042000	2042398	intron (NM_199054, intron 10 of 13)	MKNK2		-0.400642
chr10	98446633	98447031	5' UTR (NM_001322477, exon 1 of 20)	HPS1		-1.21529
chr11	67239760	67240158	promoter-TSS (NM_001256405)	KDM2A		0.448194
chr19	38949683	38950081	intron (NR_104026, intron 2 of 5)	FBXO17		-0.904991
chrX	108736450	108736848	promoter-TSS (NM_003604)	LOC101928358		-2.10167
chr8	76686993	76687391	intron (NM_024721, intron 1 of 10)	ZFHX4-AS1		1.0414
chr19	48110544	48110942	promoter-TSS (NM_003706)	PLA2G4C		-0.978168
chr3	141243236	141243634	intron (NM_152282, intron 3 of 7)	PXYLP1		-0.782661
chr1	156706121	156706519	promoter-TSS (NM_001878)	CRABP2		0.49244
chr4	139934096	139934494	intron (NM_018717, intron 1 of 4)	LOC101927516		-0.822947
chr12	24081565	24081963	intron (NM_152989, intron 4 of 17)	MIR920		1.04473
chr19	44111963	44112361	intron (NR_033341, intron 1 of 1)	LOC100379224		1.20697
chr2	105037783	105038181	promoter-TSS (NM_182640)	MRPS9		-0.423379
chr17	45247553	45247951	promoter-TSS (NR_024434)	MAP3K14-AS1		-0.447218
chr11	62841274	62841672	intron (NM_001369451, intron 1 of 11)	WDR74		0.398113
chr18	24138861	24139259	promoter-TSS (NM_153768)	CABYR		-0.703602
chr10	62049065	62049463	promoter-TSS (NM_001244638)	ARID5B		0.676078
chr1	156673621	156674019	intron (NM_006617, intron 2 of 3)	NES		0.725155
chr12	113762457	113762855	intron (NR_110025, intron 1 of 1)	LINC01234		0.57827
chr1	11803507	11803905	promoter-TSS (NM_001330358)	MTHFR		-0.583103
chr5	2751687	2752085	promoter-TSS (NM_178569)	C5orf38		0.808211
chr19	6530831	6531229	promoter-TSS (NM_003811)	TNFSF9		-0.487924
chr13	97433118	97433516	promoter-TSS (NM_021033)	RAP2A		-0.398035
chr2	129877707	129878105	promoter-TSS (NR_149127)	LINC02572		-0.929369
chr15	96330373	96330771	promoter-TSS (NM_021005)	NR2F2		0.440576
chr7	159013252	159013650	intron (NR_024394, intron 1 of 4)	LINC00689		0.775976
chr6	96924448	96924846	promoter-TSS (NM_001323259)	KLHL32		-0.520772
chr6	36680259	36680657	intron (NM_001220778, intron 1 of 2)	CDKN1A		-0.526677
chr3	115658588	115658986	intron (NM_002045, intron 1 of 2)	GAP43		0.65036
chr10	6163601	6163999	intron (NM_001282630, intron 1 of 14)	MIR3155B		-1.07823
chr1	20343366	20343764	intron (NM_001039500, intron 16 of 21)	VWA5B1		-0.53836
chr17	57604837	57605235	intron (NR_110807, intron 2 of 2)	LOC101927539		-0.733994
chr18	3623937	3624335	intron (NM_001242761, intron 7 of 11)	DLGAP1-AS2		0.983571
chr7	149624506	149624904	promoter-TSS (NR_027788)	ZNF767P		0.493386
chr7	6577277	6577675	promoter-TSS (NM_001371292)			-0.656351
chr6	73263094	73263492	promoter-TSS (NM_030568)	KHDC1		0.76661
chr10	17006795	17007193	intron (NM_001081, intron 28 of 66)	CUBN		0.65739
chr21	36069724	36070122	promoter-TSS (NM_001286789)	CBR1		-0.500465
chr20	35269143	35269541	intron (NM_006690, intron 6 of 8)	MMP24-AS1-EDEM2		0.745905
chr9	133121162	133121560	promoter-TSS (NM_006266)	RALGDS		-0.480386
chr6	35024596	35024994	intron (NM_015245, intron 11 of 23)	TCP11		0.674779
chr15	90265484	90265882	promoter-TSS (NR_028052)	NGRN		-0.839217
chr20	58892244	58892642	intron (NR_132272, intron 1 of 3)	GNAS		-0.431745
chr13	106567963	106568361	promoter-TSS (NM_018011)	ARGLU1		0.563709
chr5	14250031	14250429	intron (NM_007118, intron 1 of 56)	TRIO		0.329588
chr7	114659907	114660305	intron (NR_033767, intron 14 of 17)	MIR3666		-1.1265
chr10	97150196	97150594	intron (NM_003061, intron 4 of 36)	SLIT1		1.15995
chr9	88534625	88535023	promoter-TSS (NM_001161625)	NXNL2		-0.79903
chr11	65421994	65422392	promoter-TSS (NR_028272)	NEAT1		0.454933
chr14	105314291	105314689	promoter-TSS (NM_001100913)	PACS2		-0.690052
chr1	93722358	93722756	intron (NM_001261408, intron 2 of 13)	BCAR3		0.719251
chr16	17161218	17161616	intron (NM_022166, intron 5 of 11)	LOC102723692		0.623668
chr6	90218405	90218803	intron (NM_001170794, intron 1 of 6)	BACH2		0.752524
chr18	7038398	7038796	intron (NM_005559, intron 11 of 62)	LAMA1		0.732711
chr4	140094121	140094519	intron (NM_018717, intron 1 of 4)	LOC101927516		0.908183
chr6	27814747	27815145	promoter-TSS (NM_021066)	HIST1H2BM		-0.53066
chr12	94459731	94460129	promoter-TSS (NM_001346459)	CEP83		-0.44369
chr13	59946944	59947342	intron (NM_001258369, intron 17 of 26)	DIAPH3-AS1		0.841015
chr1	145979411	145979809	TTS (NM_001330685)	POLR3GL		0.524219
chr9	127388281	127388679	intron (NM_001286779, intron 26 of 28)	SLC2A8		0.750091
chr1	161097931	161098329	promoter-TSS (NR_033385)	KLHDC9		-0.562758
chr11	369226	369624	promoter-TSS (NM_178537)	B4GALNT4		-0.622967
chr22	31944226	31944624	promoter-TSS (NM_003405)	YWHAH		0.375586
chr16	1651381	1651779	intron (NM_020825, intron 5 of 19)	JPT2		1.18722
chrX	15335485	15335883	promoter-TSS (NM_002641)	PIGA		-0.427066
chr1	201828979	201829377	promoter-TSS (NM_018085)	IPO9		0.518276
chr9	95132969	95133367	intron (NM_001243744, intron 8 of 13)	MIR3074		0.776016
chr12	131015926	131016324	intron (NM_198827, intron 13 of 24)	ADGRD1-AS1		-0.662567
chr17	44557142	44557540	promoter-TSS (NM_001466)	FZD2		0.583238
chr11	44760952	44761350	intron (NM_130783, intron 1 of 9)	TSPAN18		0.498281
chr14	50668438	50668836	promoter-TSS (NM_021818)	SAV1		0.633452
chr12	43758648	43759046	promoter-TSS (NM_001351342)	PUS7L		-1.5069
chr4	133148968	133149366	promoter-TSS (NM_020815)	LOC101927359		1.43063
chr10	78973694	78974092	intron (NR_015429, intron 3 of 7)	ZMIZ1-AS1		0.601058
chr11	45859654	45860052	intron (NM_001127457, intron 3 of 11)	CRY2		-0.58608
chr5	150263346	150263744	intron (NM_001369025, intron 3 of 17)	CAMK2A		-0.639489
chr9	99368396	99368794	intron (NR_102271, intron 3 of 5)	NAMA		-0.66491
chr1	44730841	44731239	TTS (NR_002755)	RNU5D-1		0.649814
chr2	70124943	70125341	non-coding (NR_024444, exon 1 of 2)	LINC01816		0.604933
chr5	10441696	10442094	promoter-TSS (NM_031916)	ROPN1L		0.493053
chr8	143823406	143823804	intron (NM_001271097, intron 1 of 9)	PUF60		0.605586
chr2	43101022	43101420	intron (NR_151714, intron 1 of 1)	LINC02580		0.542351
chr8	135457277	135457675	promoter-TSS (NM_006558)	KHDRBS3		0.868641
chr4	40316797	40317195	intron (NR_121640, intron 1 of 2)	LINC02265		0.609503
chr2	27050985	27051383	promoter-TSS (NM_001035507)	AGBL5		0.641088
chr11	61603061	61603459	intron (NR_110189, intron 3 of 3)	RPLP0P2		-0.795231
chr11	111735365	111735763	intron (NM_181699, intron 15 of 15)	PPP2R1B		0.74236
chr20	38894162	38894560	intron (NM_015568, intron 3 of 10)	FAM83D		-0.722487
chr20	36677187	36677585	intron (NM_032013, intron 8 of 15)	SLA2		-0.871781
chr6	159762062	159762460	promoter-TSS (NM_001303253)	SOD2		-0.899636
chr16	84087446	84087844	intron (NM_003791, intron 8 of 22)	MBTPS1		-0.837153
chr7	816347	816745	promoter-TSS (NM_001367665)	SUN1		-0.448162
chr2	17929829	17930227	intron (NM_002252, intron 2 of 2)	KCNS3		-1.03532
chr19	10289461	10289859	promoter-TSS (NM_003259)	ICAM5		-0.726258
chr4	576888	577286	promoter-TSS (NM_001362796)	LOC105374338		-0.685129
chr22	45290685	45291083	intron (NM_006953, intron 4 of 5)	UPK3A		-0.653955
chr12	98503635	98504033	promoter-TSS (NR_038383)	LINC02453		0.385584
chr18	5629769	5630167	promoter-TSS (NM_001281535)	EPB41L3		-0.451298
chr17	46193515	46193913	promoter-TSS (NM_015443)	KANSL1-AS1		0.521154
chr3	127598074	127598472	promoter-TSS (NM_001353003)	TPRA1		-0.516621
chr8	27258323	27258721	promoter-TSS (NM_001283055)	STMN4		0.343899
chr17	74361609	74362007	promoter-TSS (NM_001080466)	BTBD17		0.611997
chr6	152636101	152636499	intron (NM_182961, intron 2 of 145)	SYNE1		-0.743341
chr11	43880585	43880983	promoter-TSS (NM_139178)	ALKBH3		0.939688
chr2	25314538	25314936	intron (NR_135490, intron 1 of 23)	MIR1301		-0.582746
chr8	132265434	132265832	intron (NM_004519, intron 1 of 14)	HHLA1		-0.692262
chr3	188279981	188280379	intron (NM_005578, intron 2 of 10)	LPP		0.951751
chr14	105398285	105398683	promoter-TSS (NM_001195082)	TEX22		0.598066
chr17	81911306	81911704	promoter-TSS (NM_001256435)	PCYT2		-0.474101
chr2	209579202	209579600	promoter-TSS (NM_031847)	MAP2		0.453405
chr3	45509244	45509642	non-coding (NR_048543, exon 1 of 4)	LARS2-AS1		0.614862
chr1	205313910	205314308	intron (NM_030952, intron 1 of 6)	NUAK2		0.548712
chr18	48859824	48860222	3' UTR (NM_001142397, exon 13 of 13).2	SMAD7		0.833151
chr5	172939594	172939992	intron (NM_001031711, intron 9 of 9)	RPL26L1		0.775252
chr3	157081648	157082046	promoter-TSS (NR_135546)	LINC02029		0.786203
chr4	37826388	37826786	promoter-TSS (NM_018290)	PGM2		-0.568551
chr3	113241635	113242033	intron (NM_001301861, intron 2 of 19)	BOC		0.562688
chr19	38224147	38224545	promoter-TSS (NM_001289978)	DPF1		-0.553384
chr6	89081263	89081661	intron (NM_006813, intron 1 of 1)	PNRC1		-0.39006
chr2	70086966	70087364	promoter-TSS (NR_033872)	PCBP1-AS1		0.388425
chr20	31547086	31547484	intron (NM_178580, intron 4 of 12)	HM13-AS1		-0.953803
chr12	12521042	12521440	5' UTR (NM_030640, exon 2 of 7).2	DUSP16		0.55156
chr10	17228854	17229252	intron (NM_003380, intron 1 of 9)	VIM		0.464079
chr8	1061959	1062357	intron (NM_001346810, intron 2 of 14)	LOC105377777		-0.719642
chr11	40186870	40187268	intron (NM_020929, intron 3 of 4)	LRRC4C		0.750669
chr6	22149728	22150126	intron (NR_015410, intron 9 of 11)	NBAT1		0.698621
chr1	47432412	47432810	non-coding (NR_026878, exon 1 of 1)	FOXD2-AS1		0.722279
chr21	16309613	16310011	intron (NR_027790, intron 4 of 7)	SNORD74B		0.708856
chr11	102111375	102111773	promoter-TSS (NM_001195045)	YAP1		0.766647
chr2	214809749	214810147	promoter-TSS (NM_001282548)	BARD1		0.553865
chr6	8435385	8435783	promoter-TSS (NR_109913)	SLC35B3		-0.530017
chr17	5191734	5192132	promoter-TSS (NM_032530)	ZNF594		1.3819
chr1	235558832	235559230	intron (NM_004485, intron 2 of 2)	B3GALNT2		-0.864035
chr11	113419490	113419888	intron (NM_016574, intron 2 of 6)	MIR4301		-0.672535
chr4	105146415	105146813	promoter-TSS (NM_001127208)	TET2		0.847319
chr16	3020757	3021155	intron (NM_016639, intron 1 of 3)	TNFRSF12A		0.596841
chr12	51590846	51591244	promoter-TSS (NM_001177984)	SCN8A		-0.489411
chr4	15479307	15479705	intron (NM_020785, intron 5 of 6)	CC2D2A		0.66226
chr9	81636279	81636677	intron (NM_005077, intron 6 of 19)	TLE1		-0.751282
chr1	59814518	59814916	promoter-TSS (NM_015888)	HOOK1		-0.536281
chr16	21033709	21034107	intron (NM_001347886, intron 36 of 61)	DNAH3		-0.724104
chr11	47426348	47426746	promoter-TSS (NM_002804)	PSMC3		0.458219
chr15	90233887	90234285	promoter-TSS (NM_006384)	CIB1		-0.398888
chr1	202341824	202342222	promoter-TSS (NM_014176)	UBE2T		-0.792189
chr13	36297754	36298152	promoter-TSS (NM_001144982)	CCDC169		-1.3945
chr12	121748877	121749275	intron (NM_001080825, intron 3 of 11)	TMEM120B		0.802412
chr5	173954894	173955292	intron (NM_001308192, intron 8 of 8)	C5orf47		-0.790114
chr6	42770996	42771394	intron (NM_001318819, intron 1 of 13)	LOC401261		-0.726134
chr1	31669756	31670154	intron (NM_001856, intron 49 of 70)	PEF1		-0.61968
chr19	45972160	45972558	intron (NM_002516, intron 1 of 3)	NOVA2		-0.683131
chr3	25664770	25665168	promoter-TSS (NM_001068)	MIR4442		0.401956
chr7	42080814	42081212	intron (NM_000168, intron 3 of 14)	GLI3		-0.991458
chr22	17877305	17877703	intron (NM_001136004, intron 17 of 21)	MICAL3		0.846925
chr5	106873553	106873951	intron (NR_104671, intron 2 of 3)	LINC01950		-1.07264
chrX	102720516	102720914	promoter-TSS (NM_001142526)	BHLHB9		-1.6669
chr3	4493090	4493488	promoter-TSS (NM_002222)	ITPR1		-0.405072
chr3	42502329	42502727	promoter-TSS (NM_001251883)	VIPR1		-0.557422
chr11	6405244	6405642	promoter-TSS (NM_001257326)	APBB1		-0.427523
chr6	163745955	163746353	Intergenic	QKI		1.15814
chr12	124939502	124939900	Intergenic	UBC	DHX37	0.669868
chr11	94926687	94927085	Intergenic	CWC15	AMOTL1	0.738823
chr9	88339355	88339753	Intergenic	CDK20	SPIN1	0.799019
chr4	5900795	5901193	Intergenic	CRMP1	ENSG00000284684	-0.920084
chr12	108356965	108357363	Intergenic	FICD	CMKLR1	-1.19729
chr9	36765893	36766291	Intergenic	MELK	PAX5	-1.45516
chr6	134842162	134842560	Intergenic	SGK1	ALDH8A1	-0.762278
chrX	13903	14301	Intergenic	PLCXD1		-1.96529
chr4	3623932	3624330	Intergenic	ADRA2C	LRPAP1	-0.893908
chr6	163943790	163944188	Intergenic	QKI		0.739583
chr1	19878235	19878633	Intergenic	OTUD3		-0.648256
chr2	136025321	136025719	Intergenic	DARS	CXCR4	0.542193
chr1	37660637	37661035	Intergenic	RSPO1	C1orf109	0.77244
chr6	164069318	164069716	Intergenic	QKI		1.06602
chr17	74514139	74514537	Intergenic	CD300LB	CD300A	0.678484
chr2	172216415	172216813	Intergenic	ITGA6	DLX2	1.17448
chr2	6773001	6773399	Intergenic	CMPK2		0.722858
chr8	143264507	143264905	Intergenic	GLI4		0.72882
chr10	110353471	110353869	Intergenic	DUSP5	SMNDC1	-0.456848
chr1	168613647	168614045	Intergenic	XCL1	DPT	0.748893
chr6	15735664	15736062	Intergenic	MYLIP	DTNBP1	-0.782274
chr12	49342467	49342865	Intergenic	DNAJC22		0.619634
chr3	98922825	98923223	Intergenic	COL8A1	DCBLD2	0.953064
chr17	81481384	81481782	Intergenic	ACTG1	BAHCC1	-0.742354
chr9	104993584	104993982	Intergenic	SLC44A1	ABCA1	0.684209
chr2	55482255	55482653	Intergenic	CCDC88A	CFAP36	0.844798
chr9	85246493	85246891	Intergenic	AGTPBP1	NTRK2	0.755404
chr2	207311394	207311792	Intergenic	CREB1	KLF7	0.80536
chr3	182242136	182242534	Intergenic	ATP11B	SOX2	0.620146
chr22	49937202	49937600	Intergenic	PIM3	CRELD2	-0.601843
chr2	231614105	231614503	Intergenic	PTMA	TEX44	0.528502
chr10	64191238	64191636	Intergenic	REEP3		0.910092
chr6	26312902	26313300	Intergenic	BTN3A2	HIST1H4H	0.716402
chr14	35385478	35385876	Intergenic	NFKBIA	PSMA6	-0.689981
chr3	64489336	64489734	Intergenic	PRICKLE2	ADAMTS9	0.682145
chr20	47847910	47848308	Intergenic	SULF2	PREX1	-0.669647
chr5	109455689	109456087	Intergenic	MAN2A1	PJA2	0.671491
chr14	76956344	76956742	Intergenic	ANGEL1	IRF2BPL	0.588463
chr22	23521758	23522156	Intergenic	IGLL1	BCR	0.538402
chr14	30273163	30273561	Intergenic	PRKD1	G2E3	0.635071
chr1	204506748	204507146	Intergenic	PIK3C2B	MDM4	0.612929
chr14	100871794	100872192	Intergenic	RTL1	DLK1	-0.619875
chr11	9566009	9566407	Intergenic	WEE1	ZNF143	0.661217
chr2	223621860	223622258	Intergenic	SCG2	AP1S3	0.800629
chr19	6516165	6516563	Intergenic	TNFSF9	TUBB4A	-0.537226
chr2	156400731	156401129	Intergenic	NR4A2	GPD2	0.756668
chr7	76166457	76166855	Intergenic	HSPB1	MDH2	-1.05534
chr18	22559711	22560109	Intergenic	RBBP8	CTAGE1	0.869408
chr1	246669639	246670037	Intergenic	SCCPDH	CNST	-0.774892
chrX	18974	19372	Intergenic	PLCXD1		-1.59371
chr10	71860369	71860767	Intergenic	CHST3	PSAP	0.621704
chr22	40721159	40721557	Intergenic	MCHR1	SLC25A17	0.86289
chr11	32176294	32176692	Intergenic	RCN1	WT1	0.650531
chr8	48514398	48514796	Intergenic	EFCAB1	UBE2V2	-0.906794
chr11	57213357	57213755	Intergenic	APLNR	LRRC55	0.784933
chrX	40474082	40474480	Intergenic	BCOR	ATP6AP2	0.518653
chr5	27770013	27770411	Intergenic	CDH9		0.698205
chr16	73890893	73891291	Intergenic	ZFHX3	PSMD7	-0.362279
chr15	99435110	99435508	Intergenic	MEF2A	LRRC28	-0.915119
chr5	124908974	124909372	Intergenic	ZNF608		-0.525314
chr11	134851764	134852162	Intergenic	B3GAT1		-0.925917
chr2	48397899	48398610	Intergenic	PPP1R21	FOXN2	0.774001
chr13	90717694	90718092	Intergenic	GPC5		0.929301
chr11	112658545	112658943	Intergenic	PLET1	NCAM1	-0.905509
chr22	39174624	39175022	Intergenic	CBX7	PDGFB	0.626921
chr6	82144143	82144541	Intergenic	FAM46A	IBTK	-0.841385
chr1	241972781	241973179	Intergenic	BECN2	MAP1LC3C	0.713861
chr10	77663618	77664016	Intergenic	KCNMA1	DLG5	0.809235
chr6	112503131	112503529	Intergenic	RFPL4B		0.630529
chr19	18292605	18293003	Intergenic	JUND	LSM4	-0.521136
chr1	227787949	227788347	Intergenic	JMJD4	PRSS38	-0.44403
chr17	66920842	66921240	Intergenic	CACNG4	CACNG5	-0.678044
chr19	47240989	47241387	Intergenic	CCDC9	BBC3	-0.427151
chr5	58890985	58891383	Intergenic	RAB3C		1.12506
chr1	168387227	168387625	Intergenic	TBX19	XCL2	-0.644907
chr14	29215931	29216669	Intergenic	FOXG1	PRKD1	-0.758925
chr5	139709287	139709685	Intergenic	PSD2	CXXC5	0.548879
chr12	130764710	130765108	Intergenic	RIMBP2	STX2	0.52117
chrX	555867	556265	Intergenic	PPP2R3B	SHOX	-1.95687
chr2	5725992	5726390	Intergenic	SOX11		0.833161
chr21	45978109	45978507	Intergenic	COL6A1		-0.817776
chr22	45268251	45268649	Intergenic	UPK3A	NUP50	-0.849269
chr1	146037985	146038383	Intergenic	HFE2	NBPF10	0.532324
chr16	57300464	57300862	Intergenic	CCL22	PLLP	0.441704
chr12	20212720	20213118	Intergenic	PDE3A	AEBP2	0.735784
chr2	96148494	96148892	Intergenic	DUSP2		-0.697913
chr2	175600465	175600863	Intergenic	ATP5G3		0.781136
chr9	6704110	6704508	Intergenic	GLDC	KDM4C	-0.628278
chr8	21013488	21013886	Intergenic	LZTS1	GFRA2	-0.760701
chr3	114122040	114122438	Intergenic	DRD3	QTRT2	-0.666431
chr3	78497043	78497441	Intergenic			-0.694236
chrX	14404	14802	Intergenic	PLCXD1		-1.04739
chr15	44784211	44784609	Intergenic	TERB2	TRIM69	0.740109
chr6	157764528	157764926	Intergenic	SNX9	ZDHHC14	-1.21258
chr3	169772045	169772443	Intergenic	ACTRT3	MYNN	0.509655
chr10	24790667	24791065	Intergenic	ARHGAP21	PRTFDC1	1.28574
chr7	118011554	118011952	Intergenic	LSM8	CTTNBP2	1.31996
chr1	161530829	161531227	Intergenic	HSPA6	FCGR3A	0.501833

### Sheet: SETD1A-DBS_DEGs Correlation
Chr	Start	End	Gene Name	log2 binding occupancy fold change	Annotation	log2 gene expression fold change
chr14	44961871	44962269	TOGARAM1	-0.545885	promoter-TSS (NM_001308112)	-0.736143
chr7	149771823	149772221	ZNF467	-0.546214	intron (NM_001329856, intron 1 of 4)	-0.575091
chr1	28914217	28914615	EPB41	0.396873	promoter-TSS (NM_001166006)	0.373715
chr5	142012903	142013301	GNPDA1	-0.887026	promoter-TSS (NM_005471)	-1.4693
chr8	22244991	22245389	POLR3D	-0.362535	promoter-TSS (NM_001722)	-0.569038
chr3	9362886	9363284	THUMPD3	-1.09318	promoter-TSS (NM_015453)	-0.622021
chr8	117520475	117520873	MED30	0.618048	promoter-TSS (NM_080651)	1.11198
chr17	40068922	40069320	THRA	-0.872671	intron (NM_199334, intron 1 of 8)	-0.517238
chr8	52292120	52292518	ST18	-0.650768	intron (NR_148195, intron 2 of 3)	0.486947
chr5	93582813	93583211	NR2F1	0.908163	promoter-TSS (NM_005654)	1.58984
chr11	47214273	47215066	DDB2	-0.698423	promoter-TSS (NM_000107)	-0.350723
chr2	104853807	104854205	POU3F3	0.417474	promoter-TSS (NR_131233)	0.489383
chr5	61162315	61162713	SMIM15	-1.1774	promoter-TSS (NM_001048249)	-0.642958
chr21	16588377	16588775	MIR99AHG	0.593287	promoter-TSS (NR_136548)	0.883662
chr2	5692089	5692487	SOX11	0.393779	promoter-TSS (NM_003108)	0.503953
chr7	11831999	11832397	THSD7A	0.840109	promoter-TSS (NM_015204)	0.925493
chr10	100267537	100267935	CWF19L1	-0.666198	promoter-TSS (NM_001303405)	-0.928593
chr8	61605865	61606263	ASPH	-0.853147	intron (NM_004318, intron 14 of 24)	0.38789
chr2	84516180	84516578	DNAH6	-1.79126	promoter-TSS (NM_001370)	-3.76741
chr12	48999316	48999714	DDN	-0.579227	promoter-TSS (NM_015086)	-0.642598
chr10	98446633	98447031	HPS1	-1.21529	5' UTR (NM_001322477, exon 1 of 20)	-2.25612
chr8	76686993	76687391	ZFHX4-AS1	1.0414	intron (NM_024721, intron 1 of 10)	2.10659
chr19	48110544	48110942	PLA2G4C	-0.978168	promoter-TSS (NM_003706)	-1.11271
chr11	62841274	62841672	WDR74	0.398113	intron (NM_001369451, intron 1 of 11)	-0.457364
chr1	156673621	156674019	NES	0.725155	intron (NM_006617, intron 2 of 3)	1.04699
chr19	6530831	6531229	TNFSF9	-0.487924	promoter-TSS (NM_003811)	-0.743477
chr15	96330373	96330771	NR2F2	0.440576	promoter-TSS (NM_021005)	1.36735
chr3	115658588	115658986	GAP43	0.65036	intron (NM_002045, intron 1 of 2)	0.391021
chr15	90265484	90265882	NGRN	-0.839217	promoter-TSS (NR_028052)	-1.16654
chr11	65421994	65422392	NEAT1	0.454933	promoter-TSS (NR_028272)	0.858079
chr12	43758648	43759046	PUS7L	-1.5069	promoter-TSS (NM_001351342)	-10.6918
chr11	45859654	45860052	CRY2	-0.58608	intron (NM_001127457, intron 3 of 11)	-0.708803
chr5	150263346	150263744	CAMK2A	-0.639489	intron (NM_001369025, intron 3 of 17)	-0.584456
chr19	10289461	10289859	ICAM5	-0.726258	promoter-TSS (NM_003259)	-1.06933
chr11	43880585	43880983	ALKBH3	0.939688	promoter-TSS (NM_139178)	1.06285
chr10	17228854	17229252	VIM	0.464079	intron (NM_003380, intron 1 of 9)	0.884556
chr11	40186870	40187268	LRRC4C	0.750669	intron (NM_020929, intron 3 of 4)	0.639723
chr17	5191734	5192132	ZNF594	1.3819	promoter-TSS (NM_032530)	1.84985
chr4	105146415	105146813	TET2	0.847319	promoter-TSS (NM_001127208)	0.448767
chr15	90233887	90234285	CIB1	-0.398888	promoter-TSS (NM_006384)	-0.615259
chr1	202341824	202342222	UBE2T	-0.792189	promoter-TSS (NM_014176)	-1.19381
chr13	36297754	36298152	CCDC169	-1.3945	promoter-TSS (NM_001144982)	-5.12321
chr6	163745955	163746353	QKI	1.15814	Intergenic	0.609666
chr6	163943790	163944188	QKI	0.739583	Intergenic	0.609666
chr6	164069318	164069716	QKI	1.06602	Intergenic	0.609666
chr3	64489336	64489734	PRICKLE2	0.682145	Intergenic	0.774463
chr19	6516165	6516563	TNFSF9	-0.537226	Intergenic	-0.743477
chr5	27770013	27770411	CDH9	0.698205	Intergenic	1.57323
chr16	73890893	73891291	ZFHX3	-0.362279	Intergenic	1.15019
chr19	47240989	47241387	CCDC9	-0.427151	Intergenic	-0.638588
chr5	58890985	58891383	RAB3C	1.12506	Intergenic	0.533572
chr14	29215931	29216669	FOXG1	-0.758925	Intergenic	-0.388324
chr12	130764710	130765108	RIMBP2	0.52117	Intergenic	0.892604
chr2	5725992	5726390	SOX11	0.833161	Intergenic	0.503953
chr12	20212720	20213118	PDE3A	0.735784	Intergenic	1.77017
chr9	6704110	6704508	GLDC	-0.628278	Intergenic	0.442907
chr2	172216415	172216813	DLX2	1.17448	Intergenic	-1.08219
chr3	98922825	98923223	DCBLD2	0.953064	Intergenic	0.545914
chr9	85246493	85246891	NTRK2	0.755404	Intergenic	0.861826
chr3	182242136	182242534	SOX2	0.620146	Intergenic	0.704506
chr2	156400731	156401129	GPD2	0.756668	Intergenic	0.453957

### Sheet: H3K4me3_DBS
Chr	Start	End	Annotation	genes		logFC
chr17	5191705	5192105	promoter-TSS (NM_032530)	ZNF594		1.17916
chr19	44111971	44112371	intron (NR_033341, intron 1 of 1)	LOC100379224		1.65626
chr4	133150992	133151392	exon (NM_020815, exon 1 of 1)	PCDH10		0.85968
chr8	135457305	135457705	promoter-TSS (NM_006558)	KHDRBS3		1.01521
chr4	133147909	133148309	intron (NR_125885, intron 1 of 8)	LOC101927359		0.998201
chr19	58033950	58034350	5' UTR (NM_182572, exon 1 of 6)	ZSCAN1		0.803935
chr10	6163752	6164152	intron (NM_001282630, intron 1 of 14)	MIR3155B		-1.65725
chr4	133148916	133149316	promoter-TSS (NM_020815)	LOC101927359		0.737524
chr12	28190421	28190821	non-coding (NR_148936, exon 1 of 1)	LOC729291		0.865513
chr16	6019492	6019892	promoter-TSS (NM_001308117)	RBFOX1		1.67951
chr18	80147527	80147927	promoter-TSS (NR_028339)	PARD6G-AS1		1.54709
chr8	117520785	117521185	exon (NM_080651, exon 1 of 4)	MED30		0.690632
chr9	126614629	126615029	intron (NM_001174146, intron 1 of 7)	LMX1B		-1.06143
chr6	27814796	27815196	promoter-TSS (NM_021066)	HIST1H2BM		-1.17532
chr10	101229214	101229614	promoter-TSS (NM_006562)	LBX1-AS1		-1.10402
chr3	169812266	169812666	exon (NM_153353, exon 1 of 10)	LRRC34		-1.30466
chr20	31546882	31547282	intron (NM_178580, intron 4 of 12)	HM13-AS1		-1.04357
chr19	44113097	44113497	promoter-TSS (NM_001321685)	ZNF225		0.43462
chr1	116418383	116418783	promoter-TSS (NR_027646)	ATP1A1-AS1		-0.683975
chr11	118252041	118252441	exon (NM_198275, exon 1 of 6)	MPZL3		1.33134
chr7	76166576	76166976	Intergenic	HSPB1	MDH2	-0.760013
chr8	134457179	134457579	Intergenic	ST3GAL1	ZFAT	1.19434
chr7	56106211	56106611	promoter-TSS (NM_016139)	CHCHD2		0.8534
chr12	130715681	130716081	intron (NM_001351226, intron 1 of 21)	RIMBP2		0.689016
chr19	38869732	38870132	intron (NM_001195833, intron 9 of 11)	RINL		0.789642
chr7	6577359	6577759	5' UTR (NM_001134387, exon 1 of 8)	ZDHHC4		-0.682233
chr2	110212145	110212545	3' UTR (NM_001355251, exon 8 of 9)	NPHP1		-1.19314
chr5	142012715	142013115	intron (NM_005471, intron 1 of 6)	GNPDA1		-0.887059
chr1	197911944	197912344	promoter-TSS (NM_001014434)	LHX9		0.696111
chr11	43880764	43881164	5' UTR (NM_139178, exon 1 of 10)	ALKBH3		0.67202
chr20	38723884	38724284	promoter-TSS (NM_080552)	SLC32A1		-0.602025
chr1	36401108	36401508	Intergenic	LSM10		-0.704125
chr6	159762135	159762535	promoter-TSS (NM_001303253)	SOD2-OT1		-0.560923
chr12	51047992	51048392	promoter-TSS (NM_001351334)	LETMD1		-0.533443
chr16	54285917	54286317	5' UTR (NM_024336, exon 1 of 4)	IRX3		-0.58634
chr12	43758671	43759071	promoter-TSS (NM_001351342)	IRAK4		-1.20065
chrX	51396054	51396454	Intergenic	NUDT10	CXorf67	0.761375
chr11	34438751	34439151	promoter-TSS (NM_001752)	CAT		0.692377
chr3	128076270	128076670	intron (NR_046645, intron 1 of 1)	RUVBL1-AS1		0.939987
chr9	14315104	14315504	promoter-TSS (NR_161382)	NFIB		0.493479
chr8	143740016	143740416	intron (NR_033849, intron 3 of 3)	FAM83H-AS1		0.921224
chr20	25868154	25868554	Intergenic	ZNF337		0.512359
chr3	40524721	40525121	promoter-TSS (NM_198484)	ZNF621		-0.531759
chr10	45001017	45001417	promoter-TSS (NR_126421)	ZNF22		0.529817
chr8	48514430	48514830	Intergenic	EFCAB1	UBE2V2	-0.631324
chr6	73309927	73310327	promoter-TSS (NM_001251874)	KHDC1		0.988891
chr2	37344715	37345115	intron (NM_012413, intron 1 of 6)	QPCT		-0.92346
chr6	27872061	27872461	promoter-TSS (NM_003533)	HIST1H3I		-0.998016
chr14	73491036	73491436	exon (NM_024644, exon 1 of 1)	RIOX1		-0.527109
chr15	55318922	55319322	promoter-TSS (NM_004855)	PIGBOS1		0.662679
chr13	24512441	24512841	intron (NM_006437, intron 1 of 33)	PARP4		0.402381
chr16	649130	649530	promoter-TSS (NR_135177)	LOC105371038		-0.39363
chr9	6704130	6704530	Intergenic	KDM4C	GLDC	-0.483976
chr22	35400011	35400411	promoter-TSS (NM_006739)	MCM5		-0.63666
chr7	44573805	44574205	5' UTR (NM_001257189, exon 1 of 13)	DDX56		-0.498845
chr5	170504106	170504506	5' UTR (NM_001034837, exon 1 of 9)	KCNIP1		0.703453
chr9	100411495	100411895	Intergenic	TEX10	MSANTD3	0.932071
chr17	8376376	8376776	TTS (NM_001315530)	KRBA2		-0.53718
chr17	19744746	19745146	intron (NM_001330150, intron 1 of 9)	ALDH3A1		-0.869023
chr15	90265539	90265939	promoter-TSS (NR_028052)	CIB1		-0.562601
chr2	91571545	91571945	Intergenic			0.710126
chr2	3518560	3518960	intron (NM_018269, intron 1 of 3)	ADI1		-0.395521
chr19	41352445	41352845	intron (NM_000660, intron 1 of 6)	TGFB1		0.482383
chr2	53859512	53859912	intron (NM_006794, intron 1 of 1)	GPR75		-0.654322
chr14	64539950	64540350	promoter-TSS (NM_021979)	LOC102723809		-0.773639
chr2	236168056	236168456	5' UTR (NM_001485, exon 1 of 2)	GBX2		-0.607
chr1	152111334	152111734	exon (NM_007113, exon 3 of 3)	TCHH		1.09396
chr13	99969007	99969407	promoter-TSS (NR_146225)	ZIC5		0.491015
chr17	80454538	80454938	Intergenic	NPTX1	ENDOV	-0.414569
chr8	47188494	47188894	promoter-TSS (NR_037168)	LOC100287846		0.655171
chr5	3595898	3596298	5' UTR (NM_024337, exon 1 of 4)	IRX1		-0.460682
chr19	20923268	20923668	intron (NR_045830, intron 1 of 3)	ZNF85		-0.628744
chr9	137138129	137138529	promoter-TSS (NM_000832)	GRIN1		-0.485404
chr22	31081103	31081503	promoter-TSS (NM_006932)	SMTN		0.301209
chr1	202341739	202342139	promoter-TSS (NM_014176)	UBE2T		-0.43926
chr10	42475833	42476233	intron (NR_026827, intron 1 of 4)	LINC00839		1.95287
chr16	51151432	51151832	promoter-TSS (NM_002968)	SALL1		-0.408635
chr5	141923624	141924024	promoter-TSS (NM_001142603)	DELE1		-0.534848
chrX	102720572	102720972	promoter-TSS (NM_001142526)	BHLHB9		-0.852513
chr11	22340893	22341293	intron (NM_020346, intron 1 of 11)	SLC17A6		0.40066
chr22	29388371	29388771	promoter-TSS (NM_145730)	AP1B1		-0.3832
chr7	134779495	134779895	promoter-TSS (NM_004342)	CALD1		0.604559
chr19	5828027	5828427	TTS (NM_004558)	NRTN		-0.392681
chr20	46030300	46030700	intron (NM_020708, intron 1 of 25)	SLC12A5		-0.523078
chr6	31829738	31830138	3' UTR (NM_005346, exon 1 of 1).4	HSPA1B		0.391963
chr19	21141961	21142361	non-coding (NR_138053, exon 1 of 6)	ZNF431		-0.512183
chrX	131830555	131830955	promoter-TSS (NR_152876)	FIRRE		0.580941
chr3	44861774	44862174	promoter-TSS (NM_144638)	TMEM42		-0.340952
chr1	50422941	50423341	5' UTR (NM_032110, exon 1 of 3)	DMRTA2		0.62208
chr7	99919420	99919820	promoter-TSS (NM_033017)	TRIM4		-0.821031
chr15	35545960	35546360	promoter-TSS (NR_038251)	DPH6		-0.409404
chr4	170026199	170026599	promoter-TSS (NM_001301647)	MFAP3L		0.255219
chr19	50147931	50148331	Intergenic	VRK3	IZUMO2	-0.771761
chr4	117085211	117085611	5' UTR (NM_152402, exon 1 of 1)	TRAM1L1		-0.967271
chr19	10353654	10354054	intron (NM_003331, intron 20 of 24)	ICAM3		-0.644148
chr20	33720031	33720431	promoter-TSS (NM_007238)	PXMP4		-0.87825
chr20	25865651	25866051	Intergenic	ZNF337		0.51835

### Sheet: DBS_H3K4me3_SETD1A
	21 DBS overlapped between H3K4m3 and SETD1A
		seqnames	start	end	width	Annotation	Genes		FC DBS_H3K4m3		FC DBS_SETD1A		overlapped with bulk DEGs (fold change)
	1	chr17	5191706	5192105	400	promoter	ZNF594		1.17916		1.3819		1.84985
	2	chr19	44111972	44112371	400	intron	ZNF225		1.65626		1.20697
	3	chr8	135457306	135457705	400	promoter	KHDRBS3		1.01521		0.868641
	4	chr19	58033951	58034350	400	promoter	ZSCAN1		0.803935		0.824457
	5	chr10	6163753	6164152	400	intron	PFKFB3		-1.65725		-1.07823
	6	chr4	133148917	133149316	400	promoter	PCDH10		0.737524		1.43063		2.63631
	7	chr8	117520786	117521185	400	promoter	MED30		0.69063		0.618048		1.11198
	8	chr6	27814797	27815196	400	promoter	H2BC14		-1.17532		-0.53066
	9	chr20	31546883	31547282	400	intron	HM13		-1.04357		-0.953803
	10	chr7	76166577	76166976	400	intergenic	SRRM3		-0.76		-1.05534
	11	chr7	6577360	6577759	400	promoter	ZDHHC4		-0.682233		-0.656351		-0.937878
	12	chr5	142012716	142013115	400	promoter	GNPDA1		-0.887059		-0.899636		-1.4693
	13	chr11	43880765	43881164	400	promoter	ALKBH3		0.67202		0.939688		1.06285
	14	chr6	159762136	159762535	400	promoter	ACAT2		-0.560923		-0.899636		-1.20003
	15	chr12	43758672	43759071	400	promoter	PUS7L	IRAK4	-1.2		-1.5069		-10.6918
	16	chr8	48514431	48514830	400	intergenic	LINC02947		-0.631324		-0.906794
	17	chr16	649131	649530	400	promoter	WDR90		-0.39363		-0.766194		-0.852622
	18	chr9	6704131	6704530	400	promoter	LINC02851		-0.483976		-0.628278
	19	chr15	90265540	90265939	400	promoter	NGRN		-0.562601		-0.839217		-1.16654
	20	chr1	202341740	202342139	400	promoter	UBE2T		-0.43926		-0.792189		-1.19381
	21	chrX	102720573	102720972	400	promoter	GPRASP3		-0.852513		-1.6669
