## Supplementary material for "Genomic and Transcriptomic Signatures of SETD1A Disruption in Human Excitatory Neuron Development and Psychiatric Disease Risk": GO Analysis of DEGs in IPC_nEN, nEN, and ENs at DIV70 and Upregulated Genes Enriched in OXPHOS in IPC_nEN

### Sheet: README
Supplmentary Table 9
Section	Description	Related to
GO analysis in IPC,nENs,ENs	GO analysis of DEGs identifed in IPC_nEN, nEN and ENs from forebrain organoids at DIV70
Upregulated OXPHOS in IPC	Upregulated genes enriched in OXPHOS in IPC_nEN	Fig. 5d

### Sheet: GO analysis in IPC,nENs,ENs
IPC-nEN							nEN							EN
			FDR	p-value of FDR (-log10)						FDR	p-value of FDR (-log10)						FDR	p-value of FDR (-log10)
GO: Molecular Function		electron transfer activity	3.66e-13	12.4365			GO: Cellular Component		asymmetric synapse	0.0171	1.767			GO: Molecular Function		protein carrier chaperone	0.0243	1.61439
		primary active transmembrane transporter activity	9.83e-17	16.0074					neuron synapse	0.0171	1.767			GO: Cellular Component		neuron projection	0.0229	1.64016
GO: Biological Process		aerobic respiration	1.03e-16	15.9872			GO: Molecular Function		cis-regulatory region sequence-specific DNA binding	0.0109	1.96257					synapse	0.0229	1.64016
		oxidative phosphorylation	1.69e-19	18.7721					protein tag	0.0109	1.96257			GO: Biological Process		neuron migration	0.00731	2.13608
GO: Cellular Component		mitochondrial envelope	1.2e-18	17.9208			GO: Biological Process		neuron projection development	0.00695	2.15802					axon development	0.00731	2.13608
		inner mitochondrial membrane protein complex	3.84e-21	20.4157					neuron synapse	0.00695	2.15802
							note: CRR denotes "cis-regulatory region"

### Sheet: Upregulated OXPHOS in IPC
Upregulated genes enriched in OXPHOS in IPC_nEN
ATP5F1E
ATP5PF
ATP5PO
NDUFA4
NDUFS5
UQCRB
UQCRH
COX4I1
COX5B
COX6A1
COX6C
COX7A2
COX7C
NDUFA13
ATP5MG
CHCHD2
ATP5F1B
