## Supplementary material for "Genomic and Transcriptomic Signatures of SETD1A Disruption in Human Excitatory Neuron Development and Psychiatric Disease Risk": DEGs and Driver Genes in EN at DIV150 and Overlap Analysis Between DIV150 and DIV70 DEGs

### Sheet: README
Supplementary Table 10
Section	Description	Related to
DEGs_ENlineage	DEGs with significant expression changes in EN lineage cells at DIV150, along with GO-enriched terms for upregulated and downregulated DEGs in ENs.	Fig. 6e
DriverGenes_DIV150	Driver genes identified in EN of forebrain organoids at DIV150	Fig. 6f and Extended Data Fig. 14a-b
ov_DriverDIV150_ENdiv150	Overlap of driver genes at DIV150 with DEGs in ENs at DIV150.	Fig. 6f and Extended Data Fig. 14a-b
ov_DriverDIV150_ENdiv70	Overlap of driver genes at DIV150 with DEGs in ENs at DIV70.
ov_ENdiv150_ENdiv70	Overlap of DEGs in ENs at DIV150 with DEGs in ENs at DIV70.	Extended Data Fig. 14c

### Sheet: DEGs_ENlineage
RG_div150_DEGs	p_val	avg_log2FC	pct.1	pct.2	p_val_adj		vRG_div150_DEGs	p_val	avg_log2FC	pct.1	pct.2	p_val_adj		nEN_div150_DEGs	p_val	avg_log2FC	pct.1	pct.2	p_val_adj		IPC-nEN_div150_DEGs	p_val	avg_log2FC	pct.1	pct.2	p_val_adj		EN_div150_DEGs	p_val	avg_log2FC	pct.1	pct.2	p_val_adj
MTLN	3.28438e-10	-5.96189	0	0.16	1.03215e-05		DLX2	9.34886e-19	2.80198	0.332	0.039	2.93797e-14		CHCHD2	4.79995e-14	0.96527	0.848	0.531	1.50843e-09		NGRN	2.75176426467452e-07	-1.61655	0.245	0.51	0.00864769		NGRN	2.23039e-54	-1.04034	0.605	0.735	7.00924e-50		upregulated DEGs in EN_div150
ZNF439	3.09825e-09	3.89866	0.13	0.005	9.73655e-05		FSTL5	4.28588e-17	1.53668	0.626	0.264	1.34688e-12		ZNF439	3.30449e-09	2.64082	0.181	0.025	0.000103847		DLX6-AS1	1.07457657381229e-06	3.2008	0.163	0.02	0.0337696		CHCHD2	7.68279e-48	0.825485	0.862	0.593	2.41439e-43
MT-ND3	3.80455e-09	0.634059	0.877	0.779	0.000119562		GJA1	4.96166e-17	1.3973	0.579	0.211	1.55925e-12		DLX6-AS1	6.45976e-09	4.05169	0.225	0.037	0.000203005									MTLN	3.37964e-42	-7.71636	0	0.167	1.06209e-37					minus log10 (p-value)
MT-CO3	1.01178e-07	0.504439	0.957	0.893	0.00317963		RORB	7.02369e-17	2.11082	0.464	0.132	2.20726e-12		SOX2-OT	1.1543e-07	3.28821	0.236	0.048	0.00362751									ZNF439	1.27273e-41	2.88929	0.196	0.023	3.99967e-37		NADH dehydrogenase (ubiquinone) activity		1.834e-06	5.7366
GNPDA1	1.95812e-07	-2.38016	0.101	0.315	0.0061536		DLX1	1.21394e-16	3.79068	0.255	0.018	3.81491e-12		NGRN	2.60839e-07	-0.890006	0.5	0.646	0.00819713									RBFOX1	9.10851e-40	2.82234	0.189	0.022	2.86244e-35		oxidoreduction-driven active transmembrane transporter activity		1.834e-06	5.7366
CHCHD2	2.47983e-07	0.572749	0.848	0.622	0.00779311		NTRK2	3.62745e-16	0.56742	0.706	0.354	1.13996e-11		MT-CO3	7.55754e-07	0.343738	0.957	0.964	0.0237503									ZNF22	1.00627e-30	0.950171	0.648	0.39	3.1623e-26		respiratory chain complex		1.717e-06	5.76523
AC012645.1	1.38562e-06	3.05901	0.13	0.015	0.0435445		SCRG1	5.92486e-15	1.05881	0.796	0.554	1.86195e-10																PUS7L	3.94473e-30	-7.25843	0	0.12	1.23967e-25		mitochondrial envelope		1.815e-06	5.74112
							AQP4	3.38446e-14	1.21026	0.609	0.268	1.0636e-09																H1F0	2.13033e-29	1.12022	0.457	0.212	6.69476e-25		ATP synthesis coupled electron transport		3.818e-07	6.41816
							MTLN	1.70673e-13	-6.21089	0	0.154	5.36356e-09																MT-ND2	3.96448e-27	0.490166	0.953	0.917	1.24588e-22		oxidative phosphorylation		3.1e-07	6.50864
							SNTG1	3.80804e-13	2.10664	0.396	0.125	1.19672e-08																GNPDA1	9.04891e-27	-2.93719	0.034	0.196	2.84371e-22
							MAP3K13	4.59937e-13	0.711756	0.494	0.207	1.4454e-08																SATB2-AS1	9.91913e-21	0.709602	0.568	0.347	3.11719e-16
							NGRN	2.06988e-12	-0.940949	0.477	0.564	6.50482e-08																ZNF506	1.30293e-20	1.54188	0.256	0.095	4.09459e-16
							GRID2	7.27375e-12	1.18187	0.519	0.218	2.28585e-07																B3GALNT1	6.21007e-20	-6.48941	0	0.079	1.95158e-15
							CROT	1.74555e-11	1.23575	0.609	0.318	5.48558e-07																SATB2	4.23865e-19	0.554964	0.636	0.421	1.33204e-14
							IGFBP2	2.78071e-11	-1.09966	0.821	0.893	8.73864e-07																ITFG1	1.81206e-18	-1.02807	0.305	0.477	5.69458e-14
							DSEL	4.72113e-11	2.32741	0.289	0.068	1.48366e-06																TCEAL7	3.59666e-18	-0.911088	0.297	0.485	1.13029e-13		downregulated DEGs in EN_div150
							NPM1	5.37283e-11	-0.488019	0.957	0.925	1.68847e-06																UBE2T	7.91831e-18	-1.14252	0.246	0.41	2.48841e-13		clathrin binding		0.001587	2.79942
							GNPDA1	2.33544e-10	-1.49213	0.234	0.468	7.33937e-06																HDX	2.75907e-16	1.16668	0.194	0.071	8.67067e-12		calmodulin binding		0.001587	2.79942
							GSX2	3.73389e-10	1.49467	0.37	0.125	1.17341e-05																SARAF	3.04659e-16	-0.450476	0.767	0.78	9.57421e-12		axo-dendritic transport		2.12e-07	6.67366
							MDK	4.60259e-10	-1.01606	0.511	0.657	1.44641e-05																SERINC1	1.30401e-15	-0.418972	0.739	0.73	4.09798e-11		generation of neurons		2.448e-07	6.61119
							MT-CO1	6.50736e-10	0.403	0.987	0.979	2.045e-05																MED30	2.45319e-15	1.08878	0.282	0.132	7.7094e-11		neuron projection		4.418e-12	11.3548
							PCDHGA10	6.58428e-10	1.8816	0.366	0.136	2.06918e-05																KIF5C	2.88069e-14	-0.342362	0.836	0.829	9.05285e-10		somatodendritic compartment		1.681e-13	12.7744
							LINC01896	7.78994e-10	0.786345	0.562	0.282	2.44807e-05																AL592183.1	1.46947e-13	6.54808	0.032	0	4.61796e-09
							MGAT4C	1.06634e-09	1.3607	0.464	0.204	3.35108e-05																PTPRZ1	1.60132e-13	0.256375	0.855	0.707	5.0323e-09
							RWDD3	1.11666e-09	1.31946	0.409	0.157	3.50923e-05																ITM2B	2.62026e-13	-0.305302	0.803	0.774	8.23442e-09
							DLX6-AS1	1.8902e-09	7.6123	0.098	0	5.94015e-05																DLX6-AS1	3.52506e-13	2.8878	0.088	0.018	1.10778e-08
							SCD5	1.97163e-09	2.17559	0.319	0.111	6.19603e-05																BEX2	1.15569e-12	-0.278326	0.847	0.821	3.63189e-08
							ATP5MC2	2.18348e-09	-0.390557	0.919	0.871	6.8618e-05																MT-ND1	1.64083e-12	0.295276	0.922	0.868	5.15646e-08
							ABAT	3.08373e-09	1.01222	0.528	0.261	9.69092e-05																MCUR1	4.1697e-12	0.443841	0.651	0.484	1.31037e-07
							PTMA	3.33381e-09	-0.638366	0.898	0.929	0.000104768																KIDINS220	6.48978e-12	-0.292235	0.857	0.828	2.03948e-07
							LAMP5	3.71755e-09	1.32007	0.357	0.129	0.000116828																FABP7	6.8998e-12	0.388816	0.904	0.791	2.16833e-07
							SH3BGRL	3.82105e-09	0.66034	0.855	0.689	0.00012008																SLC15A4	7.04319e-12	4.14153	0.039	0.002	2.21339e-07
							MT-CO3	4.14641e-09	0.362074	0.996	0.954	0.000130305																HIST1H3D	7.68057e-12	0.818314	0.405	0.25	2.4137e-07
							MGLL	4.71706e-09	1.69405	0.357	0.136	0.000148238																LINC00461	8.19015e-12	0.382036	0.86	0.764	2.57384e-07
							SLC7A11	6.35019e-09	1.5596	0.345	0.121	0.000199561																CCDC91	8.62512e-12	0.779928	0.315	0.175	2.71053e-07
							TFPI	1.1753e-08	0.800932	0.685	0.425	0.00036935																HIST1H2AK	9.32912e-12	0.727421	0.358	0.211	2.93177e-07
							GATM	1.38899e-08	1.55702	0.34	0.121	0.000436505																HIST1H2AG	1.11807e-11	0.909526	0.241	0.12	3.51364e-07
							AMER2	1.52586e-08	1.71064	0.328	0.121	0.000479516																MAP3K13	1.20842e-11	0.210196	0.383	0.264	3.79757e-07
							MT-CYB	1.7278e-08	0.436157	0.983	0.921	0.000542978																NSG2	1.83883e-11	-0.272879	0.754	0.71	5.77871e-07
							HMGN3	1.93278e-08	-0.362306	0.957	0.932	0.000607395																CDKN2D	2.09574e-11	-0.27357	0.799	0.765	6.58606e-07
							ME1	2.45757e-08	5.42362	0.085	0	0.000772317																CXADR	2.23778e-11	-0.375949	0.761	0.76	7.03244e-07
							TSPAN3	3.07839e-08	0.629582	0.821	0.654	0.000967413																PRKAR2B	2.30208e-11	-0.229442	0.717	0.661	7.23451e-07
							HEPN1	3.6742e-08	0.641767	0.583	0.329	0.00115465																DOK6	2.33639e-11	-1.23303	0.167	0.291	7.34233e-07
							SH3GLB1	3.97729e-08	0.711657	0.583	0.329	0.0012499																SOHLH2	3.72887e-11	-5.64357	0	0.043	1.17184e-06
							FAM181B	4.15555e-08	0.496165	0.74	0.493	0.00130592																PIGBOS1	5.69634e-11	0.996995	0.191	0.085	1.79013e-06
							MT-ND3	4.77613e-08	0.480162	0.974	0.911	0.00150095																CALY	6.86062e-11	-0.737701	0.364	0.415	2.15602e-06
							TLCD4	5.222e-08	3.55725	0.128	0.018	0.00164107																WASF1	6.87243e-11	-0.440284	0.678	0.665	2.15973e-06
							MOXD1	6.20064e-08	1.11116	0.532	0.293	0.00194861																FOXG1	6.98869e-11	0.101165	0.715	0.575	2.19627e-06
							MT-ATP6	6.84868e-08	0.370191	0.983	0.954	0.00215227																SPIN3	7.07908e-11	0.640809	0.159	0.072	2.22467e-06
							HOPX	9.24876e-08	0.737245	0.898	0.746	0.00290652																APLP1	7.99003e-11	-0.442553	0.53	0.531	2.51095e-06
							PHYHIPL	1.2306e-07	0.910752	0.553	0.311	0.00386728																NDFIP1	8.60379e-11	-0.285243	0.808	0.779	2.70383e-06
							CITED1	1.49192e-07	2.16885	0.213	0.054	0.00468852																HIST1H2AE	9.28739e-11	0.508054	0.386	0.244	2.91865e-06
							CHCHD2	1.5952e-07	0.501425	0.872	0.671	0.00501307																JUND	9.30323e-11	-0.310899	0.836	0.831	2.92363e-06
							RCN2	1.63125e-07	0.487436	0.911	0.857	0.00512637																AC021092.1	1.03741e-10	1.35138	0.125	0.043	3.26015e-06
							SYNE2	1.64155e-07	-0.917941	0.677	0.732	0.00515873																ELMOD1	1.25404e-10	-1.11149	0.201	0.315	3.94093e-06
							MT-ND4	1.67701e-07	0.369786	0.974	0.921	0.00527018																CCDC169	1.49035e-10	-5.27749	0	0.04	4.68358e-06
							B3GALT2	1.78473e-07	2.43628	0.196	0.046	0.00560869																H3F3A	1.4986e-10	0.223555	0.975	0.958	4.7095e-06
							PHIP	2.09616e-07	-1.23522	0.34	0.5	0.0065874																NEUROD6	2.35592e-10	0.335655	0.872	0.772	7.40372e-06
							ADGRV1	2.66102e-07	0.512231	0.923	0.8	0.00836253																MT-CYB	2.4542e-10	0.264344	0.949	0.934	7.71258e-06
							PID1	3.03819e-07	1.53045	0.247	0.075	0.0095478																HIST1H1B	2.66187e-10	1.02356	0.226	0.115	8.36519e-06
							PTPRZ1	3.08095e-07	0.406196	0.97	0.936	0.00968218																NHSL1	2.89588e-10	0.327726	0.556	0.407	9.10061e-06
							CALM1	3.54133e-07	0.413362	0.979	0.921	0.011129																NRXN1	3.20825e-10	-0.342432	0.88	0.863	1.00823e-05
							ID2	3.68571e-07	0.595318	0.813	0.625	0.0115827																BEX1	3.54781e-10	-0.209681	0.906	0.862	1.11493e-05
							BCAN	4.2484e-07	0.521344	0.817	0.621	0.013351																BEX4	3.91853e-10	-0.146815	0.865	0.81	1.23144e-05
							CNN3	4.25424e-07	0.361088	0.966	0.875	0.0133694																PGRMC1	4.46526e-10	-0.315985	0.717	0.703	1.40325e-05
							NDFIP1	4.43188e-07	0.563267	0.86	0.704	0.0139276																COMT	6.00621e-10	-4.27843	0.003	0.053	1.88751e-05
							REXO2	4.62554e-07	0.666903	0.634	0.396	0.0145362																DANCR	6.29583e-10	0.25634	0.742	0.598	1.97853e-05
							DLG2	5.30587e-07	2.39754	0.174	0.036	0.0166742																CSNK1E	7.06844e-10	-0.26029	0.715	0.688	2.22133e-05
							MFGE8	5.46386e-07	1.11612	0.447	0.229	0.0171707																MT-ATP6	7.06911e-10	0.296333	0.97	0.954	2.22154e-05
							SRGAP1	5.86463e-07	0.682928	0.468	0.246	0.0184302																DOK5	7.18481e-10	0.450936	0.685	0.544	2.2579e-05
							LRRTM3	6.94592e-07	1.36483	0.409	0.2	0.0218282																SRPK2	7.75408e-10	-0.18901	0.722	0.675	2.4368e-05
							CDO1	8.28078e-07	0.54029	0.864	0.696	0.0260232																PHKB	8.11768e-10	-0.998425	0.174	0.284	2.55106e-05
							PPP1R17	8.75186e-07	2.195	0.14	0.021	0.0275036																HSP90AB1	8.4381e-10	-0.177837	0.951	0.932	2.65176e-05
							SLITRK2	8.99324e-07	0.941153	0.37	0.168	0.0282621																CAMK2B	9.24798e-10	-0.608432	0.433	0.474	2.90627e-05
							MIF	9.39225e-07	-0.462911	0.932	0.936	0.0295161																ATXN10	9.2914e-10	-0.279021	0.636	0.599	2.91992e-05
							CHRDL1	9.76562e-07	0.975506	0.54	0.332	0.0306894																UBXN1	9.32723e-10	0.289492	0.815	0.683	2.93118e-05
							MT-CO2	9.94419e-07	0.317559	0.979	0.936	0.0312506																ATP6AP2	1.00506e-09	-0.170028	0.693	0.647	3.15849e-05
							B3GALNT1	1.01468e-06	-5.43025	0	0.071	0.0318872																ASCL1	1.00535e-09	0.867092	0.283	0.161	3.15941e-05
							WLS	1.02457e-06	1.17208	0.379	0.175	0.0321981																C12orf75	1.19574e-09	0.668063	0.337	0.206	3.75772e-05
							PTH2R	1.29646e-06	1.15908	0.413	0.214	0.0407425																CNTN1	1.20529e-09	-0.811653	0.309	0.419	3.78776e-05
							SLCO1C1	1.29748e-06	0.90105	0.596	0.421	0.0407745																SRSF3	1.40934e-09	0.320249	0.82	0.701	4.42898e-05
							CST3	1.33059e-06	0.2851	0.847	0.664	0.0418151																KLC1	1.47819e-09	-0.277413	0.718	0.715	4.64537e-05
							APLP2	1.34809e-06	0.487091	0.783	0.571	0.042365																HIST1H4D	1.48473e-09	0.336306	0.153	0.078	4.66591e-05
							DDAH1	1.39434e-06	0.866928	0.583	0.375	0.0438187																DGUOK	1.52633e-09	-0.109802	0.772	0.695	4.79663e-05
							SEMA5A	1.43701e-06	1.17158	0.34	0.146	0.0451594																MARCKS	1.53005e-09	-0.140428	0.914	0.865	4.80835e-05
							TNIK	1.47e-06	1.56599	0.281	0.111	0.0461963																DSEL	1.6593e-09	-1.22567	0.185	0.27	5.2145e-05
							LINC00461	1.58817e-06	0.486916	0.949	0.879	0.0499097																CSRNP3	1.66831e-09	-0.468132	0.558	0.609	5.24284e-05
																												ZNF667-AS1	1.79706e-09	-5.38485	0	0.035	5.64743e-05
																												ENC1	1.86061e-09	-0.673521	0.476	0.563	5.84715e-05
																												SDHAF4	2.0714e-09	-1.63947	0.076	0.169	6.50959e-05
																												TMSB15A	2.13849e-09	0.314342	0.779	0.646	6.72041e-05
																												UBA52	2.25396e-09	0.266659	0.939	0.883	7.08329e-05
																												TMEM258	2.49179e-09	0.252716	0.781	0.646	7.8307e-05
																												TSPO	2.53194e-09	0.234342	0.825	0.698	7.95687e-05
																												EIF5A	2.54265e-09	0.194311	0.506	0.374	7.99052e-05
																												ZNF462	2.64206e-09	0.193829	0.609	0.47	8.30293e-05
																												CDC42EP3	3.68783e-09	-0.861283	0.266	0.34	0.000115894
																												TMSB10	4.14764e-09	0.194976	0.981	0.972	0.000130344
																												TCEAL3	4.15601e-09	-0.336187	0.472	0.438	0.000130607
																												GAP43	5.04755e-09	-0.191984	0.88	0.849	0.000158624
																												EID1	5.4289e-09	-0.170928	0.939	0.906	0.000170609
																												C1orf61	5.89927e-09	0.360698	0.847	0.74	0.00018539
																												AASDHPPT	6.20885e-09	-0.187135	0.777	0.732	0.000195119
																												NEGR1	6.67546e-09	-0.82466	0.3	0.411	0.000209783
																												GNPTAB	6.8442e-09	-0.48809	0.45	0.421	0.000215086
																												HIST2H2AC	7.15253e-09	0.37607	0.32	0.203	0.000224775
																												NOVA1	7.16062e-09	-0.567012	0.664	0.64	0.00022503
																												ARL3	7.46326e-09	-0.158992	0.755	0.686	0.000234541
																												SRGAP1	7.54421e-09	0.331705	0.769	0.652	0.000237084
																												TCEA1	7.59279e-09	0.257635	0.717	0.58	0.000238611
																												MESP1	7.62477e-09	-0.823236	0.277	0.355	0.000239616
																												GPR85	8.09683e-09	0.637716	0.497	0.372	0.000254451
																												COMMD2	8.59926e-09	-0.459943	0.639	0.627	0.00027024
																												ARL6IP1	9.12657e-09	-0.220068	0.823	0.811	0.000286811
																												PAFAH1B1	9.23324e-09	-0.253206	0.804	0.774	0.000290164
																												PDE1A	1.0933e-08	-0.71148	0.359	0.465	0.00034358
																												ZNF580	1.09841e-08	0.179272	0.501	0.379	0.000345187
																												MT-ND3	1.14566e-08	0.309233	0.917	0.879	0.000360034
																												SNRPB2	1.16827e-08	0.220577	0.801	0.676	0.000367139
																												VIM	1.21838e-08	0.450092	0.698	0.572	0.000382887
																												TSPAN7	1.35354e-08	-0.658951	0.349	0.415	0.000425363
																												SPHKAP	1.35921e-08	-1.77571	0.073	0.15	0.000427145
																												NREP	1.38599e-08	0.21708	0.87	0.759	0.00043556
																												SCOC	1.38991e-08	-0.334155	0.654	0.631	0.000436792
																												TAFA1	1.40871e-08	0.271447	0.295	0.189	0.000442702
																												BTG1	1.41321e-08	0.338938	0.784	0.665	0.000444116
																												SCN2A	1.53464e-08	-0.570667	0.379	0.436	0.000482277
																												LHFPL6	1.61421e-08	0.397407	0.285	0.183	0.000507283
																												ATP5F1E	1.68092e-08	0.242816	0.921	0.853	0.000528244
																												AL627171.2	1.84871e-08	0.676438	0.359	0.234	0.000580976
																												ZNF626	2.1092e-08	-1.29988	0.125	0.199	0.000662838
																												NME1	2.2118e-08	0.30655	0.847	0.738	0.000695079
																												ARMCX1	2.23534e-08	0.111932	0.427	0.324	0.000702479
																												DDX17	2.27456e-08	-0.249451	0.752	0.727	0.000714803
																												CLTB	2.28276e-08	-0.181304	0.702	0.643	0.000717381
																												SNRPE	2.33642e-08	0.254323	0.833	0.725	0.000734245
																												MZT2B	2.41855e-08	0.314665	0.875	0.792	0.000760052
																												RAD21	2.67666e-08	-0.45848	0.506	0.508	0.000841167
																												STMN2	2.85608e-08	0.19079	0.975	0.953	0.00089755
																												EIF4EBP1	3.04529e-08	0.403554	0.523	0.387	0.000957013
																												TBCA	3.18316e-08	-0.113689	0.875	0.826	0.00100034
																												TERF2IP	3.2281e-08	-0.169766	0.897	0.857	0.00101446
																												CRYM	3.24111e-08	-1.36758	0.069	0.157	0.00101855
																												LY6H	3.51231e-08	-0.11027	0.798	0.727	0.00110378
																												TMEFF1	3.54145e-08	-0.412775	0.572	0.58	0.00111294
																												HACD3	3.57553e-08	-0.171043	0.646	0.586	0.00112365
																												USP22	3.72132e-08	-0.355062	0.587	0.583	0.00116946
																												LDHB	3.85096e-08	0.235191	0.921	0.861	0.0012102
																												UTP6	3.95156e-08	-0.106374	0.32	0.233	0.00124182
																												NDN	3.96867e-08	-0.532377	0.455	0.493	0.00124719
																												OPCML	4.03504e-08	-1.3094	0.125	0.184	0.00126805
																												DYNC1H1	4.41763e-08	-0.274778	0.782	0.767	0.00138829
																												TSG101	4.49793e-08	-0.201047	0.56	0.518	0.00141352
																												TPT1	4.51885e-08	0.154977	0.973	0.949	0.0014201
																												NCAM1	4.5565e-08	-0.233142	0.831	0.792	0.00143193
																												AC007952.4	4.89711e-08	0.668198	0.143	0.066	0.00153896
																												SNX7	4.94702e-08	0.405817	0.648	0.514	0.00155465
																												RUNX1T1	5.09657e-08	0.130773	0.653	0.531	0.00160165
																												CELF2-DT	5.36751e-08	1.25235	0.123	0.051	0.00168679
																												BX664615.2	5.58027e-08	-1.40158	0.105	0.163	0.00175366
																												AL157778.1	6.22014e-08	-4.19832	0.002	0.039	0.00195474
																												MTCH1	6.88543e-08	-0.337743	0.506	0.485	0.00216382
																												CTNND2	6.9797e-08	-0.590005	0.415	0.474	0.00219344
																												MAPT	7.04227e-08	-0.245494	0.734	0.711	0.0022131
																												PAXBP1	7.15053e-08	0.240867	0.422	0.306	0.00224712
																												FAT3	7.81008e-08	0.282284	0.602	0.47	0.0024544
																												SOX11	8.9459e-08	0.21965	0.885	0.793	0.00281134
																												CDC42	9.45849e-08	-0.153405	0.895	0.86	0.00297243
																												MDK	9.90531e-08	0.357925	0.324	0.215	0.00311284
																												MIR4500HG	9.92818e-08	0.754315	0.216	0.12	0.00312003
																												PPP1R14B	1.01156e-07	0.215419	0.934	0.858	0.00317892
																												NDUFS4	1.01483e-07	0.132073	0.629	0.506	0.00318921
																												EIF3K	1.02051e-07	0.244948	0.762	0.64	0.00320704
																												ST3GAL1	1.03741e-07	0.439191	0.191	0.108	0.00326017
																												ATP5IF1	1.04145e-07	-0.218684	0.863	0.828	0.00327286
																												CPE	1.04453e-07	-0.141346	0.879	0.844	0.00328253
																												HIST1H1E	1.06141e-07	0.270407	0.762	0.643	0.0033356
																												GABRG3	1.07196e-07	-1.82082	0.052	0.121	0.00336875
																												SNHG6	1.10124e-07	0.292897	0.877	0.794	0.00346075
																												MEF2C	1.15627e-07	0.227165	0.828	0.724	0.00363369
																												PJA2	1.17269e-07	-0.276035	0.811	0.802	0.0036853
																												ZNF594	1.19695e-07	2.07376	0.083	0.028	0.00376153
																												PABPN1	1.25274e-07	-0.476314	0.541	0.558	0.00393687
																												PAK2	1.31625e-07	0.162794	0.771	0.654	0.00413645
																												HIST1H1C	1.39481e-07	0.421256	0.683	0.561	0.00438334
																												RWDD1	1.41543e-07	0.130058	0.68	0.559	0.00444815
																												HSP90AA1	1.52142e-07	-0.135133	0.971	0.95	0.0047812
																												CCDC59	1.57255e-07	0.165505	0.509	0.393	0.00494189
																												HIST1H2AC	1.58939e-07	0.312661	0.472	0.347	0.00499481
																												NKTR	1.62115e-07	-0.177507	0.686	0.609	0.00509463
																												GRIA2	1.73742e-07	-0.441996	0.727	0.758	0.00546001
																												C1QBP	1.78879e-07	0.135867	0.82	0.71	0.00562146
																												CALM3	1.8542e-07	-0.150651	0.857	0.812	0.005827
																												DLX5	1.94683e-07	1.91712	0.073	0.022	0.00611812
																												HNRNPA0	1.97761e-07	0.234437	0.728	0.606	0.00621484
																												CENPX	2.01594e-07	0.216499	0.599	0.474	0.00633528
																												IDS	2.02266e-07	-0.18414	0.636	0.588	0.00635641
																												PHACTR4	2.12309e-07	0.192432	0.268	0.181	0.00667203
																												GRIA1	2.19986e-07	0.295327	0.506	0.38	0.00691327
																												DENR	2.3591e-07	0.118918	0.486	0.38	0.0074137
																												SRRM2	2.40399e-07	-0.22426	0.779	0.75	0.00755477
																												LCORL	2.40407e-07	-0.355876	0.391	0.352	0.00755504
																												SYT13	2.56021e-07	-0.803274	0.263	0.339	0.00804572
																												OPA1	2.60942e-07	-0.253504	0.435	0.385	0.00820037
																												PCMT1	2.71926e-07	-0.226454	0.712	0.678	0.00854555
																												NDUFS1	2.81768e-07	-0.128996	0.405	0.35	0.00885483
																												NR2F2	2.98613e-07	-0.700763	0.309	0.318	0.0093842
																												ARPP19	3.0596e-07	-0.146102	0.717	0.657	0.00961509
																												GRB2	3.13772e-07	-0.197898	0.617	0.578	0.00986059
																												PREPL	3.22257e-07	-0.373785	0.499	0.506	0.0101272
																												YWHAG	3.34524e-07	-0.111882	0.808	0.755	0.0105127
																												MRPL3	3.38202e-07	0.162535	0.568	0.453	0.0106283
																												SNF8	3.61949e-07	0.251068	0.575	0.452	0.0113746
																												R3HDM1	3.73647e-07	-0.536351	0.487	0.484	0.0117422
																												RBM3	3.78949e-07	0.23807	0.491	0.373	0.0119089
																												ROBO2	3.83964e-07	-0.672409	0.287	0.292	0.0120665
																												POU3F1	3.85952e-07	0.640976	0.272	0.168	0.0121289
																												SF3B1	3.92003e-07	-0.144804	0.72	0.662	0.0123191
																												LINC01405	4.0352e-07	1.08747	0.123	0.054	0.012681
																												POLR2J	4.1094e-07	0.106439	0.558	0.446	0.0129142
																												SCGN	4.16555e-07	1.23799	0.064	0.018	0.0130907
																												NDUFC2	4.26546e-07	0.192433	0.939	0.87	0.0134046
																												NDUFA2	4.27139e-07	0.114021	0.642	0.534	0.0134233
																												MT-ND5	4.27405e-07	0.286303	0.895	0.846	0.0134316
																												IGFBP2	4.33578e-07	0.230329	0.84	0.741	0.0136256
																												CFLAR	4.9407e-07	-2.91441	0.01	0.054	0.0155267
																												DNER	4.97998e-07	-0.504118	0.442	0.465	0.0156501
																												SNRPN	5.22371e-07	-0.1775	0.852	0.825	0.016416
																												ZNF431	5.66226e-07	0.330765	0.349	0.245	0.0177942
																												ATP6V0B	5.74978e-07	-0.109615	0.855	0.8	0.0180693
																												CADM1	5.76125e-07	-0.323509	0.632	0.658	0.0181053
																												AFDN	5.769e-07	-0.184556	0.669	0.6	0.0181296
																												RBFOX2	5.93005e-07	-0.174602	0.788	0.747	0.0186358
																												EXOC4	5.9495e-07	0.417588	0.487	0.364	0.0186969
																												PDCD2	5.95374e-07	0.251262	0.445	0.333	0.0187102
																												THSD7A	6.05403e-07	-0.753415	0.287	0.339	0.0190254
																												STX12	6.10162e-07	-0.281306	0.562	0.542	0.0191749
																												USP46	6.14704e-07	0.224784	0.649	0.526	0.0193177
																												PSMB7	6.26442e-07	0.172089	0.658	0.54	0.0196866
																												UFD1	6.51352e-07	0.40609	0.358	0.248	0.0204694
																												FEZF2	7.13735e-07	-1.02277	0.143	0.228	0.0224298
																												MIA3	7.34725e-07	-0.247428	0.523	0.483	0.0230895
																												NOL7	7.49252e-07	0.160487	0.788	0.678	0.023546
																												DDX52	7.59326e-07	0.260966	0.297	0.202	0.0238626
																												VSNL1	7.7413e-07	-0.91181	0.13	0.223	0.0243278
																												HIST1H1D	7.80456e-07	0.515008	0.526	0.41	0.0245266
																												EEF1B2	8.09054e-07	0.185155	0.951	0.911	0.0254253
																												SPINT2	8.47896e-07	-0.282286	0.587	0.598	0.026646
																												SNRPB	8.48655e-07	0.14442	0.599	0.484	0.0266698
																												MSRA	8.70438e-07	0.34973	0.486	0.365	0.0273544
																												PTPRK	8.75388e-07	0.487372	0.278	0.177	0.02751
																												TMEM14A	8.91978e-07	-0.431736	0.541	0.558	0.0280313
																												PHF20L1	8.96549e-07	0.215369	0.614	0.496	0.0281749
																												CIRBP	9.00385e-07	-0.200712	0.835	0.806	0.0282955
																												UQCRQ	9.33469e-07	0.182724	0.781	0.671	0.0293352
																												RRP1B	9.35322e-07	-0.159288	0.32	0.265	0.0293934
																												PLP2	9.58088e-07	-3.35362	0.005	0.042	0.0301089
																												BSCL2	9.68139e-07	-0.420955	0.508	0.533	0.0304247
																												RIOK1	9.72197e-07	0.31303	0.309	0.209	0.0305523
																												SMC3	9.7487e-07	0.18719	0.725	0.613	0.0306363
																												PTMA	9.8985e-07	0.175359	0.966	0.956	0.031107
																												HNRNPA1	1.00188e-06	0.198016	0.934	0.891	0.0314851
																												HAGH	1.01064e-06	-0.220421	0.607	0.569	0.0317604
																												MDH1	1.01276e-06	-0.168882	0.72	0.677	0.0318269
																												TOMM6	1.02497e-06	0.171052	0.737	0.624	0.0322107
																												ATP5MC1	1.03928e-06	-0.121082	0.801	0.764	0.0326604
																												PTP4A2	1.04722e-06	-0.404689	0.464	0.462	0.0329099
																												CAND1	1.04945e-06	-0.264278	0.567	0.527	0.03298
																												SCRT2	1.05798e-06	0.329293	0.185	0.115	0.0332482
																												GNG3	1.08512e-06	-0.422648	0.492	0.501	0.034101
																												KIF1A	1.09411e-06	-0.271952	0.594	0.573	0.0343835
																												NR2F1	1.1005e-06	0.195439	0.605	0.489	0.0345844
																												SNU13	1.12157e-06	0.146248	0.744	0.636	0.0352464
																												RCN2	1.1319e-06	-0.135578	0.791	0.739	0.035571
																												CCDC112	1.13679e-06	0.182474	0.755	0.645	0.0357248
																												RAD50	1.14045e-06	-0.688904	0.304	0.359	0.0358399
																												SNRPC	1.1822e-06	0.165078	0.575	0.461	0.0371519
																												RND3	1.18246e-06	0.222422	0.373	0.269	0.0371598
																												DPPA4	1.19767e-06	1.99419	0.032	0.005	0.037638
																												SYT1	1.2155e-06	-0.255003	0.88	0.862	0.0381982
																												ITFG2	1.25672e-06	0.595355	0.132	0.065	0.0394938
																												CELF1	1.26343e-06	-0.275036	0.572	0.531	0.0397045
																												MAP6	1.29511e-06	-0.364028	0.452	0.434	0.0407
																												GSTA4	1.30602e-06	-0.218456	0.713	0.69	0.041043
																												RNF182	1.33493e-06	0.382623	0.31	0.21	0.0419514
																												TMA7	1.37603e-06	0.19302	0.87	0.779	0.0432433
																												ABRACL	1.39705e-06	-0.126895	0.629	0.552	0.0439037
																												MAP2	1.42254e-06	-0.171489	0.875	0.839	0.0447046
																												FAM171B	1.46077e-06	-0.409146	0.568	0.583	0.0459062
																												COX16	1.48856e-06	0.139353	0.696	0.587	0.0467793
																												CHL1	1.49672e-06	2.05446	0.071	0.027	0.0470358
																												CLDND1	1.51427e-06	0.128681	0.309	0.221	0.0475876

### Sheet: DriverGenes_DIV150
Gene_Symbol
MALAT1
PTMA
SNHG14
H3F3A
STMN1
NHLH1
TMSB10
TUBB2B
TUBB
H3F3B
ACTB
RACK1
ENO1
TMSB4X
NACA
FAU
CFL1
TPT1
BASP1
MAP1B
IGFBP2
TUBA1A
YBX1
EEF1A1
SUMO2
SOX4
VSNL1
SOX11
MARCKSL1
TUBB3
EEF1G
NEUROD2
CNTNAP2
PTMS
MIF
PEBP1
GRIA2
NOVA1
STMN2
GAP43
DYNLL1
GNAS
ACTG1
HINT1
CCNI
CSRP2
TPI1
JPT1
MEF2C
WSB1
NFIB
EEF1B2
NRXN1
ARL4D
NEUROD6
CAMK2N1
SUB1
LUC7L3
PPIA
GPR22
CKB
LMO3
TUBB2A
ATP5ME
ARGLU1
CALB2
RBP1
PRDX1
GAPDH
CRYM
GADD45A
SKP1
HMGB1
CALM1
MARCKS
PRDX2
DSTN
SEPTIN7

### Sheet: ov_DriverDIV150_ENdiv150
	DIV150_EN_DEGs				SETD1A binding	DBS	Occupancy change	genomic distribution
	Symbol	adjP	log2FC
	H3F3A	4.7095e-06	0.223555		H3F3A			promoter
	NEUROD6	7.40372e-06	0.335655		NEUROD6			promoter and intergenic
	NRXN1	1.00823e-05	-0.342432		NRXN1			promoter
	MARCKS	4.80835e-05	-0.140428		MARCKS			intergenic
	TMSB10	0.000130344	0.194976		TMSB10			promoter
	GAP43	0.000158624	-0.191984		GAP43	GAP43	Up	intron
	NOVA1	0.00022503	-0.567012		NOVA1			promoter
	STMN2	0.00089755	0.19079		STMN2			intergenic
	CRYM	0.00101855	-1.36758
	TPT1	0.0014201	0.154977		TPT1			promoter
	SOX11	0.00281134	0.21965		SOX11	SOX11	Up	promoter
	MEF2C	0.00363369	0.227165
	GRIA2	0.00546001	-0.441996		GRIA2			intron and intergenic
	IGFBP2	0.0136256	0.230329
	VSNL1	0.0243278	-0.91181		VSNL1			promoter and intron
	EEF1B2	0.0254253	0.185155		EEF1B2			promoter
	PTMA	0.031107	0.175359		PTMA	PTMA	Up	intergenic

### Sheet: ov_DriverDIV150_ENdiv70
	DIV70_EN_DEGs				SETD1A binding	DBS	Occupancy change	genomic distribution
	Symbol	adjP	log2FC
	PTMA	7.22219e-39	-0.0544333		PTMA	PTMA	Up	intergenic
	TUBB2B	1.35466e-28	-0.063689		TUBB2B			promoter and intergenic
	TUBB	2.15704e-15	-0.05529		TUBB			promoter
	H3F3B	2.86672e-15	-0.0383376		H3F3B			promoter
	RACK1	3.55038e-13	-0.0463833
	ENO1	2.64315e-10	-0.0759289
	TMSB4X	7.06452e-10	-0.0317374		TMSB4X			promoter
	NACA	9.07187e-10	-0.0382068		NACA			promoter
	FAU	5.73654e-09	-0.0422573
	TPT1	1.3003e-08	-0.0343528		TPT1			promoter
	MAP1B	1.41101e-08	0.00531527		MAP1B			intron and intergenic
	IGFBP2	2.2651e-08	-0.06311
	TUBA1A	4.49599e-08	-0.0273021		TUBA1A			promoter and intergenic
	EEF1A1	4.92683e-06	-0.0268154		EEF1A1			promoter
	SOX4	7.14605e-06	-0.0447772		SOX4			promoter and intergenic
	TUBB3	1.00903e-05	-0.047256		TUBB3			promoter and intron
	EEF1G	2.48503e-05	-0.037074		EEF1G			Intergenic
	CNTNAP2	2.61234e-05	0.0566516		CNTNAP2			Intergenic
	NOVA1	5.63507e-05	-0.041449		NOVA1			promoter
	DYNLL1	0.000182915	0.00267858		DYNLL1			promoter
	ACTG1	0.000291983	-0.0343582		ACTG1	ACTG1	Down	Intergenic
	TPI1	0.000509601	-0.0463387		TPI1			promoter
	NFIB	0.00100267	-0.0360376		NFIB			promoter and intron
	CAMK2N1	0.00206522	0.00288198		CAMK2N1			promoter
	LMO3	0.00458309	0.0775152		LMO3			promoter
	TUBB2A	0.00540908	-0.0396674		TUBB2A			intron
	GAPDH	0.0115833	-0.0295329		GAPDH			promoter
	CRYM	0.0366376	-0.0357623
	CALM1	0.0388215	-0.00873014		CALM1			promoter and intergenic

### Sheet: ov_ENdiv150_ENdiv70
		DIV70_EN_DEGs			DIV150_EN_DEGs		DIV150_EN_DEGs	SETD1A binding	SETD1A_DBS	SETD1A_DBS log2 FC	genomic distribution	H3K4me3_DBS log2FC	Driver genes_DIV150	Driver genes_DIV70	bulkRNAseq_DIV70_EN_DEGs
	Symbol	adjP	log2FC		adjP	log2FC									adjP	log2FC
	ZNF439	3.44873e-188	0.174529		3.99967e-37	2.88929								ZNF439	1.27693e-16	2.94322
	NGRN	3.55109e-146	-0.226004		7.00924e-50	-1.04034		NGRN	NGRN	-0.839217	promoter	-0.562601			6.8621e-17	-1.16654
	PUS7L	2.31615e-140	-0.117426		1.23967e-25	-7.25843		PUS7L	PUS7L	-1.5069	promoter	-1.2			1.16061e-12	-10.6918
	MTLN	7.64177e-124	-0.0977592		1.06209e-37	-7.71636									9.20979e-06	-6.74909
	RBFOX1	2.38691e-122	0.140995		2.86244e-35	2.82234								RBFOX1	7.33616e-24	3.44727
	ZNF22	3.3087e-96	0.204711		3.1623e-26	0.950171									0.0456623	0.776068
	ITFG1	7.13194e-80	-0.187574		5.69458e-14	-1.02807		ITFG1							3.33042e-15	-1.05227
	GNPDA1	4.68956e-68	-0.108536		2.84371e-22	-2.93719		GNPDA1	GNPDA1	-0.887026	promoter	-0.887059			1.25703e-07	-1.4693
	B3GALNT1	1.75078e-66	-0.0560834		1.95158e-15	-6.48941									2.15124e-16	-7.70515
	ZNF506	2.23569e-65	0.0741069		4.09459e-16	1.54188
	AL157778.1	3.51262e-51	-0.0675847		0.00195474	-4.19832
	PHKB	1.14226e-46	-0.130969		2.55106e-05	-0.998425									1.41821e-14	-0.897524
	UBE2T	3.24602e-46	-0.134931		2.48841e-13	-1.14252		UBE2T	UBE2T	-0.792189	promoter	-0.43926		UBE2T	1.25863e-07	-1.19381
	PTMA	7.22219e-39	0.0544333		0.031107	0.175359		PTMA	PTMA	0.528502	intergenic		PTMA
	MRPL3	9.06072e-39	0.131196		0.0106283	0.162535		MRPL3
	BX664615.2	2.3308e-32	-0.0708104		0.00175366	-1.40158
	NR2F1	6.43348e-28	0.145906		0.0345844	0.195439		NR2F1	NR2F1	0.908163	promoter			NR2F1	1.02173e-24	1.58984
	NR2F2	5.6136e-27	0.145706		0.0093842	-0.700763		NR2F2	NR2F2	0.440576	promoter			NR2F2	8.16845e-25	1.36735
	CCDC91	6.74843e-25	0.0971825		2.71053e-07	0.779928		CCDC91							1.86415e-09	1.37931
	ZNF626	1.13118e-24	-0.0793662		0.000662838	-1.29988
	ST3GAL1	5.72481e-19	0.0639575		0.00326017	0.439191		ST3GAL1
	VIM	1.10205e-18	0.110624		0.000382887	0.450092		VIM	VIM	0.464079	intron			VIM	0.0014682	0.884556
	MED30	6.02502e-16	0.0585743		7.7094e-11	1.08878		MED30	MED30	0.618048	promoter	0.69063			0.000428598	1.11198
	CHCHD2	6.15828e-16	0.0510605		2.41439e-43	0.825485		CHCHD2						CHCHD2
	MT-ND3	6.59818e-15	-0.04464		0.000360034	0.309233
	PIGBOS1	3.51888e-14	0.0623002		1.79013e-06	0.996995
	SDHAF4	1.4225e-11	-0.0419603		6.50959e-05	-1.63947		SDHAF4							1.05713e-07	-1.49968
	MAP3K13	3.05172e-11	-0.079034		3.79757e-07	0.210196		MAP3K13
	UBA52	1.86845e-10	0.052687		7.08329e-05	0.266659		UBA52
	SNHG6	5.87294e-09	0.0546893		0.00346075	0.292897		SNHG6
	TPT1	1.3003e-08	0.0343528		0.0014201	0.154977		TPT1					TPT1
	HSP90AA1	2.20406e-08	-0.00141818		0.0047812	-0.135133		HSP90AA1
	IGFBP2	2.2651e-08	0.06311		0.0136256	0.230329							IGFBP2
	MT-ATP6	3.44007e-08	-0.0256257		2.22154e-05	0.296333
	MT-CYB	5.71149e-08	-0.0303791		7.71258e-06	0.264344
	TMSB15A	5.71327e-08	0.0553962		6.72041e-05	0.314342		TMSB15A						TMSB15A
	MAP2	2.8244e-07	-0.0289611		0.0447046	-0.171489		MAP2	MAP2	0.453405	promoter			MAP2
	C1orf61	4.63626e-07	0.049338		0.00018539	0.360698		C1orf61
	HIST1H1C	5.20239e-07	0.06619		0.00438334	0.421256
	GNG3	1.35249e-05	-0.0653319		0.034101	-0.422648		GNG3						GNG3
	CPE	2.38192e-05	-0.0252554		0.00328253	-0.141346								CPE
	MT-ND5	5.59934e-05	-0.025881		0.0134316	0.286303
	NOVA1	5.63507e-05	0.041449		0.00022503	-0.567012		NOVA1					NOVA1		7.56503e-09	0.737818
	SPHKAP	0.000112789	-0.0628703		0.000427145	-1.77571								SPHKAP
	EIF4EBP1	0.000195855	0.0451212		0.000957013	0.403554		EIF4EBP1						EIF4EBP1
	MDK	0.000374208	0.0412989		0.00311284	0.357925								MDK
	UBXN1	0.000562184	0.0433777		2.93118e-05	0.289492		UBXN1
	ATP5F1E	0.000562488	-0.00298823		0.000528244	0.242816		ATP5F1E
	MT-ND1	0.000603168	-0.0227123		5.15646e-08	0.295276
	HNRNPA1	0.000635576	0.0339779		0.0314851	0.198016
	RND3	0.00066629	0.0447709		0.0371598	0.222422								RND3	1.31911e-08	0.863265
	APLP1	0.000921878	-0.0553231		2.51095e-06	-0.442553		APLP1
	TCEA1	0.00106868	0.0338374		0.000238611	0.257635		TCEA1
	THSD7A	0.00152938	0.0663228		0.0190254	-0.753415		THSD7A	THSD7A	0.840109	promoter			THSD7A	4.24198e-09	0.925493
	AC021092.1	0.0038698	0.039221		3.26015e-06	1.35138
	FEZF2	0.00424805	0.0675589		0.0224298	-1.02277		FEZF2						FEZF2
	RIOK1	0.0105456	0.0321738		0.0305523	0.31303		RIOK1
	FAT3	0.0236895	-0.0591871		0.0024544	0.282284		FAT3						FAT3
	RBM3	0.024192	0.0351398		0.0119089	0.23807		RBM3
	NEGR1	0.0245265	-0.0168363		0.000209783	-0.82466								NEGR1
	CRYM	0.0366376	0.0357623		0.00101855	-1.36758							CRYM	CRYM
	R3HDM1	0.044394	-0.0460943		0.0117422	-0.536351		R3HDM1
