## Supplementary material for "Genomic and Transcriptomic Signatures of SETD1A Disruption in Human Excitatory Neuron Development and Psychiatric Disease Risk": Cortical Layer Specificity of SETD1A Target Genes within DC1-3 and Overlap with SCZ-Associated Genes

### Sheet: README
Supplmentary Table 14
Section	Description	Related to
ov_SCHEMA_GWAS_SCZDEG	overlap of SCHEMA genes, SCZ GWAS prioritized genes and consensus DEGs for SCZ from Dear et al., study (PMID: 38649755)
Consensus SCZ-DEGs	Consensus DEGs for SCZ from Dear et al., study (PMID: 38649755)	Fig. 8b
SCHEMA61_target genes	SETD1A target genes overlapping with 61 SCHEMA genes at FDR < 0.001
SCZ_GWAS_120	Gene list of 120 genes prioritized by SCZ-GWAS from Trubetskoy et al., (PMID: 35396580)
SCZ_GWAS_target	SETD1A target genes overlapping with 120 genes prioritized by SCZ-GWAS from Trubetskoy et al., (PMID: 35396580)

### Sheet: SCZ_GWAS_120
AC068490.2
ACE
ACTR1B
AKT3
ALMS1P
ASPHD1
ATG13
ATP2A2
BCL11B
BCL2L12
BNIP3L
C12orf43
CACNA1C
CALN1
CISD2
CLCN3
CNTN4
CREB3L4
CRHR1
CSMD1
CTD-2008L17.2
CUL9
CYP7B1
DARS2
DCC
DCLK3
DDHD2
DLGAP2
DNAJA3
DPYD
EMB
EMX1
ENOX1
ENSG00000262319
EPN2
EYS
FAM114A2
FAM216A
FAM83D
FTSJ2
FURIN
GABBR2
GATAD2A
GPM6A
GPR98
GRAMD1B
GRIN2A
GRM1
HYI
IL1RAPL1
IMMP2L
INO80E
IRF3
KANSL1
KIAA1549
KLF6
LINC00320
LINC01068
LINC01088
LRRC4B
LSM1
MAD1L1
MAN2A1
MAPK3
MAPT
MLXIP
MOB4
MSI2
MYO19
NAB2
NDFIP2
NEBL
NEGR1
NLGN4X
NRIP1
NXPH1
OPCML
PAK6
PCCB
PCDHA2
PCDHA8
PCGF3
PCNXL3
PDE4B
PDIA3
PJA1
PLCH2
PSMA4
PTPRD
R3HDM2
RERE
RNASEH2C
RP11-10L12.4
RP11-165J3.6
RP11-399D6.2
RP11-490G2.2
RP11-507B12.2
RP11-53O19.3
RP11-586K2.1
RP11-73M18.2
SETD6
SF3B1
SGCD
SLC39A8
SLC4A10
SLC9B1
SNAP91
SP4
THAP8
THOC7
TMTC1
TRPC4
TSNARE1
TXNRD1
WBSCR17
WDR76
WSCD2
ZNF804A
ZNF823
ZNF835

### Sheet: SCHEMA61_target genes
CUL1
XPO7
TRIO
SP4
GRIN2A
HERC1
AKAP11
NR3C2
SLF2
KDM6B
PREP
DAGLA
SLC22A11
PCLO
SOBP
NR4A2
FYN
MPPED1
CACNA2D1
ZMYND11
KCNN3

### Sheet: SCZ_GWAS_target
AKT3
ATP2A2
BCL11B
BNIP3L
CNTN4
CRHR1
CSMD1
CYP7B1
DCC
DPYD
EMX1
ENOX1
EPN2
FAM83D
GABBR2
GATAD2A
GPM6A
GRAMD1B
GRIN2A
KANSL1
KLF6
LRRC4B
MAD1L1
MAN2A1
MSI2
NEBL
NEGR1
NLGN4X
NRIP1
OPCML
PJA1
PTPRD
RERE
SF3B1
SLC39A8
SLC4A10
SP4
TMTC1
TSNARE1
ZNF823

### Sheet: Consensus SCZ-DEGs
506DEGs_SCZ
A2M
ABCA17P
ABCC12
ABL2
ABLIM2
ACADL
ACVR2A
ACYP2
ADAM11
ADAMTS2
ADAMTS9-AS2
ADARB2
ADCY2
ADCYAP1
ADCYAP1R1
ADNP
ADO
AEBP2
AGT
AIDA
AIMP2
AK4
AKIRIN2
ALDH1A1
ALPL
ANAPC15
ANKMY1
ANKRD6
AP5S1
API5
AQP6
ARHGAP27
ARHGAP28
ARHGEF28
ARHGEF3
ARL4D
ASB13
ASPHD1
ATG4D
ATP1B1
ATP6V1C2
ATRNL1
ATRX
B3GALT4
B3GALT6
B4GALT2
BAD
BAI2
BCCIP
BCL6
BEND6
BIRC3
BLOC1S1
C15orf59
C1orf222
C1orf61
C20orf166-AS1
C21orf62
C3orf52
C5orf51
C9orf16
CA4
CACNA1H
CALB1
CAMK2G
CASQ2
CAV2
CBFB
CDH13
CDK14
CDK16
CEP112
CEP97
CHD2
CHORDC1
CHRDL1
CHRM4
CHRNA2
CIB1
CINP
CLEC11A
CLEC14A
CLEC3B
CLEC7A
CLN6
CNDP1
CNGB1
CNKSR3
CNOT6
CNOT6L
CNTN3
COL16A1
COL5A3
COL9A2
COL9A3
COQ10A
COX5A
COX7A1
COX8A
CPED1
CPLX1
CPLX2
CPNE8
CPNE9
CRIM1
CX3CR1
CXXC4
CXorf57
CYP1B1-AS1
CYP26B1
CYP46A1
DAAM1
DAB1
DALRD3
DBNL
DCP2
DERL1
DGCR5
DGKZ
DHDDS
DIRAS2
DLGAP1-AS4
DNAJA4
DNAJC4
DNAJC5G
DOCK8
DPP4
DPYSL3
DTWD1
E2F1
EFCAB12
EFHC2
EFHD2
EIF2AK2
EMBP1
EPB41L5
EPHA6
EPHA8
EPM2A
EPM2AIP1
ERCC1
ETS2
EXTL1
F2R
F7
FAM110C
FAM122B
FAM131B
FAM184B
FAM211A
FAM49B
FAM65B
FAM78A
FARP1
FBLN7
FBXO9
FCHO2
FEM1B
FEM1C
FEZ1
FGF13
FHL1
FIS1
FKBP14
FLYWCH2
FMNL1
FNDC4
FNDC5
FNIP2
FOXN2
FSCN1
FXR1
G3BP1
GABRA5
GABRB3
GALNT16
GHR
GIMAP6
GLRA3
GMPR
GNG7
GNPTG
GPR183
GRIN3A
GSTZ1
GXYLT1
GXYLT2
HAP1
HAVCR2
HBG2
HELZ
HGF
HIGD2A
HINT2
HNRNPH3
HOOK1
HPCAL1
HPSE2
HR
HS3ST1
HSPA12B
IGF2
IGFBP6
IGIP
IKZF5
IL13RA2
IL1RL1
INPP5D
INSIG2
INTU
IRF6
ISLR
ITGAX
ITIH2
ITM2A
IVNS1ABP
JMY
JRKL
KAL1
KANK4
KAZALD1
KCNA1
KCNA2
KCNC3
KCNJ6
KCNK1
KCNN1
KDM1B
KDM5A
KIAA0196
KIAA0922
KLF13
KLF5
KLHDC8B
KNDC1
KPNA5
L3MBTL3
L3MBTL4
LACTB
LAMTOR1
LANCL1
LCMT2
LEPROTL1
LINC00473
LINC00623
LINC00634
LMO2
LONRF3
LOX
LPAR6
LPL
LRRC17
LRRC8D
LRRIQ1
LRTM2
LST1
LYNX1
LYRM4
MAMLD1
MAP4K2
2024-03-02
MC4R
MCRS1
MED28
MEIS3
MFSD6
MGA
MGEA5
MIER1
MMAA
MOB1B
MOSPD2
MPC1
MPDU1
MREG
MRGBP
MRPS30
MTDH
MTMR11
MTMR2
MXD1
MYADML2
MYL5
MYO16
N4BP2
N4BP3
NABP1
NANOS1
NDRG3
NECAB3
NEURL1B
NEUROD6
NGB
NICN1
NIT2
NOL4
NPHP1
NR4A2
NUDT18
NUDT22
NUS1
NXNL2
OLFM1
OLR1
OMG
OR1H1P
OTUD4
P4HA1
PANX2
PAPD5
PAPLN
PARD6G
PARM1
PASK
PCBP3
PDDC1
PDYN
PEG10
PFDN1
PGBD2
PGP
PHC3
PIP5KL1
PKMP3
PKMYT1
PLCG2
PLD4
PLXNC1
PM20D2
PMEPA1
PMF1
POGLUT1
PPAT
PPIL6
PPP1R12C
PPP1R1B
PRICKLE2
PRKCDBP
PRODH
PRRC1
PRRT3
PRSS35
PTBP3
PTER
PTGS1
PTPRE
PTRHD1
QARS
RAB11FIP1
RAB21
RAB22A
RAB3C
RAB40C
RAMP2
RAMP3
RBMX2
RC3H1
RCN1
RCSD1
REEP2
RERGL
RFX3
RGS10
RHOC
RIMKLA
RLIM
RNASE1
RNF111
RNF112
RNF123
RNF166
RNF6
RORA
RPE
RPL23AP79
RPS6KA4
RSBN1
RSPH9
RTN4R
RYBP
SAPCD2
SATB2-AS1
SBF2
SCN1B
SCN9A
SCRT1
SDC2
SEC14L5
SEC63
SELPLG
SEMA3G
SEMA7A
SEPW1
SERTAD4
SERTAD4-AS1
SERTM1
SGMS2
SH3BP1
SKIDA1
SLC12A2
SLC16A2
SLC25A30
SLC25A45
SLC25A46
SLC26A11
SLC27A4
SLC2A11
SLC30A10
SLC35B2
SLC35F2
SLC35F3
SLC35G1
SLC38A5
SLC48A1
SLC4A8
SLC6A11
SLC6A13
SLC7A3
SLCO2A1
SLITRK4
SNX22
SOCS2
SPAG17
SPHK2
SPICE1
SRD5A1
SRSF2
SRSF6
SSBP4
ST6GAL1
ST6GALNAC1
STON2
SUMF2
SYK
SYNDIG1
SYT10
SYT2
TACC3
TAF10
TAGAP
TAL1
TBXAS1
TCTA
TENM3
TIMP2
TINCR
TLK1
TMEM106C
TMEM119
TMEM125
TMEM155
TMEM169
TMEM196
TMEM200B
TMEM235
TMEM26
TMEM38A
TNFRSF18
TNNT1
TNS3
TRAF5
TRAPPC2L
TRMT61A
TRPC4
TSPAN2
TSPAN33
TTBK2
TUBGCP6
TXLNG
TXNDC17
TYW5
UBA3
UBL7
ULK3
UQCRQ
USP46
VAT1L
VCPIP1
VWA7
VWC2
WASL
WDR1
WNT2
WNT9A
WWC2
XXYLT1
YPEL1
ZBTB8B
ZC3HAV1
ZDHHC24
ZNF134
ZNF215
ZNF33A
ZNF483
ZNF491
ZNF518B
ZNF596
ZNF615
ZNF654
ZNF747
ZNF770
ZNF808
ZNF815P
ZNF827
ZNF831
ZSCAN1

### Sheet: ov_SCHEMA_GWAS_SCZDEG
	ov_SCZ DEG and SCHEMA
	NR4A2
	ov_SCZ DEG and SCZ-GWAS
	ASPHD1
	TRPC4
	ov_SCZ-GWAS and SCHEMA
	GRIN2A
	SP4
	ov_SCZ-GWAS_SETD1A targets and ENdiv70
	NEGR1
	BNIP3L
	ENOX1
	LRRC4B
	NEBL
	NRIP1
	PDIA3
	ov_SCZ-GWAS_SETD1A targets and ENdiv150
	NEGR1
	OPCML
	SF3B1
